# Asymmetrical dose-responses shape the evolutionary trade-off between antifungal resistance and nutrient use

**DOI:** 10.1101/2021.11.29.469899

**Authors:** Philippe C Després, Angel F Cisneros, Emilie MM Alexander, Ria Sonigara, Cynthia Gagné-Thivierge, Alexandre K Dubé, Christian R Landry

**Affiliations:** Département de Biochimie, de Microbiologie et de Bio-informatique, Faculté des Sciences et de Génie, Université Laval, G1V 0A6, Canada; Institut de Biologie Intégrative et des Systèmes, Université Laval, G1V 0A6, Canada; PROTEO, Le regroupement québécois de recherche sur la fonction, l’ingénierie et les applications des protéines, Université Laval, G1V 0A6, Canada; Centre de Recherche sur les Données Massives, Université Laval, G1V 0A6, Canada; Département de Biologie, Faculté des Sciences et de Génie, Université Laval, G1V 0A6, Canada

## Abstract

Antimicrobial resistance is an emerging threat for public health. The success of resistance mutations depends on the trade-off between the benefits and costs they incur. This trade-off is largely unknown and uncharacterized for antifungals. Here, we systematically measure the effect of all amino acid substitutions in the yeast cytosine deaminase Fcy1, the target of the antifungal 5-FC (flucytosine). We identify over 900 missense mutations granting resistance to 5-FC, a large fraction of which appear to act through destabilisation of the protein. The relationship between 5-FC resistance and growth sustained by cytosine deamination is characterized by a sharp trade-off, such that small gains in resistance universally lead to large losses in canonical enzyme function. We show that this steep relationship can be explained by differences in the dose-response functions of 5-FC and cytosine. Finally, we observe the same trade-off shape for the ortholog of *FCY1* in *Cryptoccocus neoformans*, a human pathogen. Our results provide a powerful resource and platform for interpreting drug target variants in fungal pathogens as well as unprecedented insights into resistance-function trade-offs.
