## Supplementary tables 1-11 for "Asymmetrical dose-responses shape the evolutionary trade-off between antifungal resistance and nutrient use": S_table_1.xlsx

### Sheet: Sheet1
Species	Source	Mutation	DMS mutant	5-FC DMS score	Resistant (≥ 0.931)	Reference
Candida albicans	clinical	G28D	G34D	0.964	yes	Hope et al, 2004
Candida dubliniensis	clinical	S29L	G35L	0.995	yes	McManus et al, 2009
Candida glabrata	mutagenesis	G11D	G14D	0.998	yes	Edlind and Katiyar, 2010
Candida glabrata	mutagenesis	A15D	A18D	1.01	yes	Edlind and Katiyar, 2010
Candida glabrata	mutagenesis	H59D	H62D	1.004	yes	Edlind and Katiyar, 2010
Candida glabrata	clinical	T84L	T87L	0.986	yes	Edlind and Katiyar, 2010
Candida glabrata	mutagenesis	W149R	W152R	0.963	yes	Vandeputte et al, 2011
Candida lusitaniae	clinical	M9T	M15T	-0.05	no	Florent et al, 2009
Cryptococcus neoformans	mutagenesis	L40F	L37F	0.855	moderate*	Chang et al, 2021
*mutant shows moderate levels of resistance in DMS screen, which has been validated by growth curves (see Figure 5D)
