## Supplementary tables 1-11 for "Asymmetrical dose-responses shape the evolutionary trade-off between antifungal resistance and nutrient use": S_table_2.xlsx

### Sheet: Sheet1
ID	Mating type	Starting strain	genotype	purpose
s_001	a	BY4741	fcy1Δ::NatNT2	FCY1 deletion
s_002	alpha	BY4742	fcy1Δ::HphMX4	FCY1 deletion
s_003	alpha	BY4742	fcy1Δ::HphMX4 PDC1-mCherry NatMX4	Cytometry competition experiments
s_004	alpha	BY4742	FCY1_codon_opt	control strain with wild-type codon optimized gene
s_005	a	BY4741	FCY1-DHFR[1,2] NatMX	DHFR-PCA strain
s_006	a	BY4741	FCY1-DHFR[3] HygMX	DHFR-PCA strain
s_007	alpha	BY4742	FCY1-DHFR[1,2] NatMX	DHFR-PCA strain
s_008	alpha	BY4742	FCY1-DHFR[3] HygMX	DHFR-PCA strain
s_009	alpha	BY4742	DHFR[1-2]-FCY1_codon_opt	DHFR-PCA strain, N-terminal tag
s_010	alpha	BY4742	FCY1_codon_opt G14W	validation strain
s_011	alpha	BY4742	FCY1_codon_opt G14Y	validation strain
s_012	alpha	BY4742	FCY1_codon_opt A18W	validation strain
s_013	alpha	BY4742	FCY1_codon_opt A22W	validation strain
s_014	alpha	BY4742	FCY1_codon_opt A22D	validation strain
s_015	alpha	BY4742	FCY1_codon_opt A23N	validation strain
s_016	alpha	BY4742	FCY1_codon_opt G29P	validation strain
s_017	alpha	BY4742	FCY1_codon_opt G29Q	validation strain
s_018	alpha	BY4742	FCY1_codon_opt G34W	validation strain
s_019	alpha	BY4742	FCY1_codon_opt L37F	validation strain
s_020	alpha	BY4742	FCY1_codon_opt I38N	validation strain
s_021	alpha	BY4742	FCY1_codon_opt N39F	validation strain
s_022	alpha	BY4742	FCY1_codon_opt N39Y	validation strain
s_023	alpha	BY4742	FCY1_codon_opt H50Q	validation strain
s_024	alpha	BY4742	FCY1_codon_opt G57Q	validation strain
s_025	alpha	BY4742	FCY1_codon_opt A59P	validation strain
s_026	alpha	BY4742	FCY1_codon_opt A59W	validation strain
s_027	alpha	BY4742	FCY1_codon_opt A59Y	validation strain
s_028	alpha	BY4742	FCY1_codon_opt A59H	validation strain
s_029	alpha	BY4742	FCY1_codon_opt T60F	validation strain
s_030	alpha	BY4742	FCY1_codon_opt T60R	validation strain
s_031	alpha	BY4742	FCY1_codon_opt L61F	validation strain
s_032	alpha	BY4742	FCY1_codon_opt I65F	validation strain
s_033	alpha	BY4742	FCY1_codon_opt S66M	validation strain
s_034	alpha	BY4742	FCY1_codon_opt E69V	validation strain
s_035	alpha	BY4742	FCY1_codon_opt C71A	validation strain
s_036	alpha	BY4742	FCY1_codon_opt C71Y	validation strain
s_037	alpha	BY4742	FCY1_codon_opt L74Q	validation strain
s_038	alpha	BY4742	FCY1_codon_opt E75R	validation strain
s_039	alpha	BY4742	FCY1_codon_opt G76M	validation strain
s_040	alpha	BY4742	FCY1_codon_opt G76W	validation strain
s_041	alpha	BY4742	FCY1_codon_opt G76Y	validation strain
s_042	alpha	BY4742	FCY1_codon_opt G76N	validation strain
s_043	alpha	BY4742	FCY1_codon_opt G76H	validation strain
s_044	alpha	BY4742	FCY1_codon_opt K80L	validation strain
s_045	alpha	BY4742	FCY1_codon_opt T86M	validation strain
s_046	alpha	BY4742	FCY1_codon_opt T86N	validation strain
s_047	alpha	BY4742	FCY1_codon_opt S89V	validation strain
s_048	alpha	BY4742	FCY1_codon_opt P90M	validation strain
s_049	alpha	BY4742	FCY1_codon_opt C91P	validation strain
s_050	alpha	BY4742	FCY1_codon_opt D92C	validation strain
s_051	alpha	BY4742	FCY1_codon_opt M93L	validation strain
s_052	alpha	BY4742	FCY1_codon_opt M93F	validation strain
s_053	alpha	BY4742	FCY1_codon_opt G96M	validation strain
s_054	alpha	BY4742	FCY1_codon_opt G96W	validation strain
s_055	alpha	BY4742	FCY1_codon_opt G96H	validation strain
s_056	alpha	BY4742	FCY1_codon_opt A97W	validation strain
s_057	alpha	BY4742	FCY1_codon_opt I98L	validation strain
s_058	alpha	BY4742	FCY1_codon_opt C106I	validation strain
s_059	alpha	BY4742	FCY1_codon_opt N111W	validation strain
s_060	alpha	BY4742	FCY1_codon_opt K117D	validation strain
s_061	alpha	BY4742	FCY1_codon_opt K117E	validation strain
s_062	alpha	BY4742	FCY1_codon_opt G118W	validation strain
s_063	alpha	BY4742	FCY1_codon_opt E119F	validation strain
s_064	alpha	BY4742	FCY1_codon_opt L122N	validation strain
s_065	alpha	BY4742	FCY1_codon_opt L122H	validation strain
s_066	alpha	BY4742	FCY1_codon_opt H127V	validation strain
s_067	alpha	BY4742	FCY1_codon_opt D133W	validation strain
s_068	alpha	BY4742	FCY1_codon_opt I140A	validation strain
s_069	alpha	BY4742	FCY1_codon_opt I140E	validation strain
s_070	alpha	BY4742	FCY1_codon_opt M141K	validation strain
s_071	alpha	BY4742	FCY1_codon_opt Q143M	validation strain
s_072	alpha	BY4742	FCY1_codon_opt P149I	validation strain
s_073	alpha	BY4742	FCY1_codon_opt P149W	validation strain
s_074	alpha	BY4742	FCY1_codon_opt Q150F	validation strain
s_075	alpha	BY4742	FCY1_codon_opt D151Q	validation strain
s_076	alpha	BY4742	FCY1_codon_opt D151R	validation strain
s_077	alpha	BY4742	FCY1_codon_opt W152M	validation strain
s_078	alpha	BY4742	FCY1_codon_opt E154H	validation strain
s_079	alpha	BY4742	FCY1_codon_opt I156Q	validation strain
s_080	alpha	BY4742	FCY1_codon_opt I156H	validation strain
s_081	alpha	BY4742	FCY1_codon_opt G157D	validation strain
s_082	alpha	BY4742	FCY1_codon_opt G157E	validation strain
s_083	alpha	BY4742	FCY1_codon_opt W10* (tga)	validation strain
s_084	alpha	BY4742	FCY1_codon_opt Q12K (aag)	validation strain
s_085	alpha	BY4742	FCY1_codon_opt E21K (aag)	validation strain
s_086	alpha	BY4742	FCY1_codon_opt E21D (gat)	validation strain
s_087	alpha	BY4742	FCY1_codon_opt G29* (tga)	validation strain
s_088	alpha	BY4742	FCY1_codon_opt G29C (tgt)	validation strain
s_089	alpha	BY4742	FCY1_codon_opt G29Y (tat)	validation strain
s_090	alpha	BY4742	FCY1_codon_opt G29H (cat)	validation strain
s_091	alpha	BY4742	FCY1_codon_opt P32Q (cag)	validation strain
s_092	alpha	BY4742	FCY1_codon_opt I38F (ttt)	validation strain
s_093	alpha	BY4742	FCY1_codon_opt I38K (aag)	validation strain
s_094	alpha	BY4742	FCY1_codon_opt L68I (att)	validation strain
s_095	alpha	BY4742	FCY1_codon_opt D81D (gat)	validation strain
s_096	alpha	BY4742	FCY1_codon_opt C91C (tgt)	validation strain
s_097	alpha	BY4742	FCY1_codon_opt D155E (gag)	validation strain
s_098	alpha	BY4742	DHFR[1,2]-FCY1_codon_opt G14W	PCA validation strain
s_099	alpha	BY4742	DHFR[1,2]-FCY1_codon_opt G14Y	PCA validation strain
s_100	alpha	BY4742	DHFR[1,2]-FCY1_codon_opt A18W	PCA validation strain
s_101	alpha	BY4742	DHFR[1,2]-FCY1_codon_opt A18N	PCA validation strain
s_102	alpha	BY4742	DHFR[1,2]-FCY1_codon_opt A22W	PCA validation strain
s_103	alpha	BY4742	DHFR[1,2]-FCY1_codon_opt A22D	PCA validation strain
s_104	alpha	BY4742	DHFR[1,2]-FCY1_codon_opt A23N	PCA validation strain
s_105	alpha	BY4742	DHFR[1,2]-FCY1_codon_opt Y26F	PCA validation strain
s_106	alpha	BY4742	DHFR[1,2]-FCY1_codon_opt G29P	PCA validation strain
s_107	alpha	BY4742	DHFR[1,2]-FCY1_codon_opt G29Q	PCA validation strain
s_108	alpha	BY4742	DHFR[1,2]-FCY1_codon_opt G34W	PCA validation strain
s_109	alpha	BY4742	DHFR[1,2]-FCY1_codon_opt C36W	PCA validation strain
s_110	alpha	BY4742	DHFR[1,2]-FCY1_codon_opt L37W	PCA validation strain
s_111	alpha	BY4742	DHFR[1,2]-FCY1_codon_opt L37F	PCA validation strain
s_112	alpha	BY4742	DHFR[1,2]-FCY1_codon_opt I38N	PCA validation strain
s_113	alpha	BY4742	DHFR[1,2]-FCY1_codon_opt N39F	PCA validation strain
s_114	alpha	BY4742	DHFR[1,2]-FCY1_codon_opt N39Y	PCA validation strain
s_115	alpha	BY4742	DHFR[1,2]-FCY1_codon_opt H50Q	PCA validation strain
s_116	alpha	BY4742	DHFR[1,2]-FCY1_codon_opt G57Q	PCA validation strain
s_117	alpha	BY4742	DHFR[1,2]-FCY1_codon_opt A59P	PCA validation strain
s_118	alpha	BY4742	DHFR[1,2]-FCY1_codon_opt A59W	PCA validation strain
s_119	alpha	BY4742	DHFR[1,2]-FCY1_codon_opt A59Y	PCA validation strain
s_120	alpha	BY4742	DHFR[1,2]-FCY1_codon_opt A59H	PCA validation strain
s_121	alpha	BY4742	DHFR[1,2]-FCY1_codon_opt T60F	PCA validation strain
s_122	alpha	BY4742	DHFR[1,2]-FCY1_codon_opt T60R	PCA validation strain
s_123	alpha	BY4742	DHFR[1,2]-FCY1_codon_opt L61F	PCA validation strain
s_124	alpha	BY4742	DHFR[1,2]-FCY1_codon_opt I65F	PCA validation strain
s_125	alpha	BY4742	DHFR[1,2]-FCY1_codon_opt S66M	PCA validation strain
s_126	alpha	BY4742	DHFR[1,2]-FCY1_codon_opt E69V	PCA validation strain
s_127	alpha	BY4742	DHFR[1,2]-FCY1_codon_opt C71A	PCA validation strain
s_128	alpha	BY4742	DHFR[1,2]-FCY1_codon_opt C71Y	PCA validation strain
s_129	alpha	BY4742	DHFR[1,2]-FCY1_codon_opt E75R	PCA validation strain
s_130	alpha	BY4742	DHFR[1,2]-FCY1_codon_opt G76M	PCA validation strain
s_131	alpha	BY4742	DHFR[1,2]-FCY1_codon_opt G76W	PCA validation strain
s_132	alpha	BY4742	DHFR[1,2]-FCY1_codon_opt G76Y	PCA validation strain
s_133	alpha	BY4742	DHFR[1,2]-FCY1_codon_opt G76N	PCA validation strain
s_134	alpha	BY4742	DHFR[1,2]-FCY1_codon_opt G76H	PCA validation strain
s_135	alpha	BY4742	DHFR[1,2]-FCY1_codon_opt K80L	PCA validation strain
s_136	alpha	BY4742	DHFR[1,2]-FCY1_codon_opt T86M	PCA validation strain
s_137	alpha	BY4742	DHFR[1,2]-FCY1_codon_opt T86N	PCA validation strain
s_138	alpha	BY4742	DHFR[1,2]-FCY1_codon_opt S89V	PCA validation strain
s_139	alpha	BY4742	DHFR[1,2]-FCY1_codon_opt P90M	PCA validation strain
s_140	alpha	BY4742	DHFR[1,2]-FCY1_codon_opt C91P	PCA validation strain
s_141	alpha	BY4742	DHFR[1,2]-FCY1_codon_opt D92C	PCA validation strain
s_142	alpha	BY4742	DHFR[1,2]-FCY1_codon_opt D92E	PCA validation strain
s_143	alpha	BY4742	DHFR[1,2]-FCY1_codon_opt M93L	PCA validation strain
s_144	alpha	BY4742	DHFR[1,2]-FCY1_codon_opt M93F	PCA validation strain
s_145	alpha	BY4742	DHFR[1,2]-FCY1_codon_opt G96M	PCA validation strain
s_146	alpha	BY4742	DHFR[1,2]-FCY1_codon_opt G96W	PCA validation strain
s_147	alpha	BY4742	DHFR[1,2]-FCY1_codon_opt G96H	PCA validation strain
s_148	alpha	BY4742	DHFR[1,2]-FCY1_codon_opt I98L	PCA validation strain
s_149	alpha	BY4742	DHFR[1,2]-FCY1_codon_opt C106I	PCA validation strain
s_150	alpha	BY4742	DHFR[1,2]-FCY1_codon_opt N111W	PCA validation strain
s_151	alpha	BY4742	DHFR[1,2]-FCY1_codon_opt K117D	PCA validation strain
s_152	alpha	BY4742	CnFCY1_codon_opt A21W (tgg)	C neoformans ortholog mutant strain
s_153	alpha	BY4742	CnFCY1_codon_opt L26N (aac)	C neoformans ortholog mutant strain
s_154	alpha	BY4742	CnFCY1_codon_opt G32P (ccc)	C neoformans ortholog mutant strain
s_155	alpha	BY4742	CnFCY1_codon_opt G32Q (caa)	C neoformans ortholog mutant strain
s_156	alpha	BY4742	CnFCY1_codon_opt L40F (ttc)	C neoformans ortholog mutant strain
s_157	alpha	BY4742	CnFCY1_codon_opt H42Y (tac)	C neoformans ortholog mutant strain
s_158	alpha	BY4742	CnFCY1_codon_opt H53Q (caa)	C neoformans ortholog mutant strain
s_159	alpha	BY4742	CnFCY1_codon_opt E72V (gtc)	C neoformans ortholog mutant strain
s_160	alpha	BY4742	CnFCY1_codon_opt V77Q (caa)	C neoformans ortholog mutant strain
s_161	alpha	BY4742	CnFCY1_codon_opt T89M (atg)	C neoformans ortholog mutant strain
s_162	alpha	BY4742	CnFCY1_codon_opt T89N (aac)	C neoformans ortholog mutant strain
s_163	alpha	BY4742	CnFCY1_codon_opt S92V (gtc)	C neoformans ortholog mutant strain
s_164	alpha	BY4742	CnFCY1_codon_opt P93M (atg)	C neoformans ortholog mutant strain
s_165	alpha	BY4742	CnFCY1_codon_opt C94P (ccc)	C neoformans ortholog mutant strain
s_166	alpha	BY4742	CnFCY1_codon_opt M96L (ctc)	C neoformans ortholog mutant strain
s_167	alpha	BY4742	CnFCY1_codon_opt M96F (ttc)	C neoformans ortholog mutant strain
s_168	alpha	BY4742	CnFCY1_codon_opt N114W (tgg)	C neoformans ortholog mutant strain
s_169	alpha	BY4742	CnFCY1_codon_opt G120W (tgg)	C neoformans ortholog mutant strain
s_170	alpha	BY4742	CnFCY1_codon_opt L124N (aac)	C neoformans ortholog mutant strain
s_171	alpha	BY4742	CnFCY1_codon_opt L124H (cac)	C neoformans ortholog mutant strain
s_172	alpha	BY4742	CnFCY1_codon_opt N145M (atg)	C neoformans ortholog mutant strain
s_173	alpha	BY4742	CnFCY1_codon_opt W155M (atg)	C neoformans ortholog mutant strain
s_174	alpha	BY4742	CnFCY1_codon_opt E157H (cac)	C neoformans ortholog mutant strain
s_175	alpha	BY4742	CnFCY1_codon_opt I159Q (caa)	C neoformans ortholog mutant strain
s_176	alpha	BY4742	CnFCY1_codon_opt I159H (cac)	C neoformans ortholog mutant strain
s_177	alpha	BY4742	CnFCY1_codon_opt G160D (gac)	C neoformans ortholog mutant strain
s_178	alpha	BY4742	CnFCY1_codon_opt G160E (gaa)	C neoformans ortholog mutant strain
s_179	alpha	BY4742	CnFCY1_codon_opt hoΔ::NatNT2	C neoformans ortholog wt strain
