## Supplementary tables 1-11 for "Asymmetrical dose-responses shape the evolutionary trade-off between antifungal resistance and nutrient use": S_table_3.xlsx

### Sheet: Sheet1
ID	name	purpose
p_001	pFA-NatNT2	Template to amplify NatNT2 deletion cassette
p_002	pAG32	Template to amplify HphMX4 deletion cassette
p_003	pBS35+25	C-terminal tagging of genes with mCherry, with the NatMX resistance casette. Based on pBS35 from De luna et al. 2010.
p_004	pTWIST-FCY1_opt	Codon optimized version of S. cerevisiae FCY1 with homology arms
p_005	pCAS-Hph	pCAS vector with a gRNA targeting the Hph antibiotic resistance gene
