## Supplementary tables 1-11 for "Asymmetrical dose-responses shape the evolutionary trade-off between antifungal resistance and nutrient use": S_table_4.xlsx

### Sheet: Sheet1
ID	Sequence	name	Purpose
o_001	TTGATGAGAGCCAGCTTAAAGAGTTAAAAATTTCATAGCTACAGCTGAAGCTTCGTACGC	del_for	Deletion of FCY1, forward
o_002	TATAAAATTAAATACGTAAATACAGCGTGCTGCGTGCTGCATAGGCCACTAGTGGATCTG	del_rev	Deletion of FCY1, reverse
o_003	TTAGCTATAAAAGTGATTTGTGGGG	FCY1_A	FCY1 deletion validation, forward
o_004	CGGTAAGCCGTGTCGTCAAG	Nat_B	NatNT2 internal validation, reverse
o_005	GTCGCGGTGAGTTCAGGCTT	Hph_B	HPHMX4 internal validation, reverse
o_006	TTGGTTGAACAAGCTAAGTTGACTGCTGCTACCAACGCTAAGCAAcgtacgctgcaggtcgac	PDC1_tag_for	Tag PDC1 with mCherry, forward
o_007	CATAAAAATGCTTATAAAACTTTAACTAATAATTAGAGATTAAATCGCatcgatgaattcgagctcg	PDC1_tag_rev	Tag PDC1 with mCherry, reverse
o_008	TTGTTGCCAACTTTCGGTGC	PDC1_C	PDC1 mcherry fusion validation, forward
o_009	agttcatgacacgttcccac	mCherry_B	PDC1 mcherry fusion validation, reverse
o_010	GCTTCATGATCTTCTTACATCTTTCG	mega_1	Mega primer PCR for codons 2-57
o_011	ATGACCATGACACATGCATCC	mega_2	Mega primer PCR for codons 58-133
o_012	ATGGAAAAACGCCAGCAACG	mega_3	Mega primer PCR for codons 133-158
o_013	TCATAGCTAATGNNNACCGGTGGTATGGCT	dms_1	FCY1 (YPR062W) codon optimized DMS oligo position 2
o_014	TAGCTAATGGTTNNNGGTGGTATGGCTTCT	dms_2	FCY1 (YPR062W) codon optimized DMS oligo position 3
o_015	CTAATGGTTACCNNNGGTATGGCTTCTAAA	dms_3	FCY1 (YPR062W) codon optimized DMS oligo position 4
o_016	ATGGTTACCGGTNNNATGGCTTCTAAATGG	dms_4	FCY1 (YPR062W) codon optimized DMS oligo position 5
o_017	GTTACCGGTGGTNNNGCTTCTAAATGGGAC	dms_5	FCY1 (YPR062W) codon optimized DMS oligo position 6
o_018	ACCGGTGGTATGNNNTCTAAATGGGACCAA	dms_6	FCY1 (YPR062W) codon optimized DMS oligo position 7
o_019	GGTGGTATGGCTNNNAAATGGGACCAAAAA	dms_7	FCY1 (YPR062W) codon optimized DMS oligo position 8
o_020	GGTATGGCTTCTNNNTGGGACCAAAAAGGT	dms_8	FCY1 (YPR062W) codon optimized DMS oligo position 9
o_021	ATGGCTTCTAAANNNGACCAAAAAGGTATG	dms_9	FCY1 (YPR062W) codon optimized DMS oligo position 10
o_022	GCTTCTAAATGGNNNCAAAAAGGTATGGAC	dms_10	FCY1 (YPR062W) codon optimized DMS oligo position 11
o_023	TCTAAATGGGACNNNAAAGGTATGGACATT	dms_11	FCY1 (YPR062W) codon optimized DMS oligo position 12
o_024	AAATGGGACCAANNNGGTATGGACATTGCT	dms_12	FCY1 (YPR062W) codon optimized DMS oligo position 13
o_025	TGGGACCAAAAANNNATGGACATTGCTTAC	dms_13	FCY1 (YPR062W) codon optimized DMS oligo position 14
o_026	GACCAAAAAGGTNNNGACATTGCTTACGAA	dms_14	FCY1 (YPR062W) codon optimized DMS oligo position 15
o_027	CAAAAAGGTATGNNNATTGCTTACGAAGAA	dms_15	FCY1 (YPR062W) codon optimized DMS oligo position 16
o_028	AAAGGTATGGACNNNGCTTACGAAGAAGCT	dms_16	FCY1 (YPR062W) codon optimized DMS oligo position 17
o_029	GGTATGGACATTNNNTACGAAGAAGCTGCT	dms_17	FCY1 (YPR062W) codon optimized DMS oligo position 18
o_030	ATGGACATTGCTNNNGAAGAAGCTGCTTTG	dms_18	FCY1 (YPR062W) codon optimized DMS oligo position 19
o_031	GACATTGCTTACNNNGAAGCTGCTTTGGGT	dms_19	FCY1 (YPR062W) codon optimized DMS oligo position 20
o_032	ATTGCTTACGAANNNGCTGCTTTGGGTTAC	dms_20	FCY1 (YPR062W) codon optimized DMS oligo position 21
o_033	GCTTACGAAGAANNNGCTTTGGGTTACAAG	dms_21	FCY1 (YPR062W) codon optimized DMS oligo position 22
o_034	TACGAAGAAGCTNNNTTGGGTTACAAGGAA	dms_22	FCY1 (YPR062W) codon optimized DMS oligo position 23
o_035	GAAGAAGCTGCTNNNGGTTACAAGGAAGGT	dms_23	FCY1 (YPR062W) codon optimized DMS oligo position 24
o_036	GAAGCTGCTTTGNNNTACAAGGAAGGTGGT	dms_24	FCY1 (YPR062W) codon optimized DMS oligo position 25
o_037	GCTGCTTTGGGTNNNAAGGAAGGTGGTGTT	dms_25	FCY1 (YPR062W) codon optimized DMS oligo position 26
o_038	GCTTTGGGTTACNNNGAAGGTGGTGTTCCA	dms_26	FCY1 (YPR062W) codon optimized DMS oligo position 27
o_039	TTGGGTTACAAGNNNGGTGGTGTTCCAATC	dms_27	FCY1 (YPR062W) codon optimized DMS oligo position 28
o_040	GGTTACAAGGAANNNGGTGTTCCAATCGGT	dms_28	FCY1 (YPR062W) codon optimized DMS oligo position 29
o_041	TACAAGGAAGGTNNNGTTCCAATCGGTGGT	dms_29	FCY1 (YPR062W) codon optimized DMS oligo position 30
o_042	AAGGAAGGTGGTNNNCCAATCGGTGGTTGT	dms_30	FCY1 (YPR062W) codon optimized DMS oligo position 31
o_043	GAAGGTGGTGTTNNNATCGGTGGTTGTTTG	dms_31	FCY1 (YPR062W) codon optimized DMS oligo position 32
o_044	GGTGGTGTTCCANNNGGTGGTTGTTTGATC	dms_32	FCY1 (YPR062W) codon optimized DMS oligo position 33
o_045	GGTGTTCCAATCNNNGGTTGTTTGATCAAC	dms_33	FCY1 (YPR062W) codon optimized DMS oligo position 34
o_046	GTTCCAATCGGTNNNTGTTTGATCAACAAC	dms_34	FCY1 (YPR062W) codon optimized DMS oligo position 35
o_047	CCAATCGGTGGTNNNTTGATCAACAACAAG	dms_35	FCY1 (YPR062W) codon optimized DMS oligo position 36
o_048	ATCGGTGGTTGTNNNATCAACAACAAGGAT	dms_36	FCY1 (YPR062W) codon optimized DMS oligo position 37
o_049	GGTGGTTGTTTGNNNAACAACAAGGATGGT	dms_37	FCY1 (YPR062W) codon optimized DMS oligo position 38
o_050	GGTTGTTTGATCNNNAACAAGGATGGTTCC	dms_38	FCY1 (YPR062W) codon optimized DMS oligo position 39
o_051	TGTTTGATCAACNNNAAGGATGGTTCCGTC	dms_39	FCY1 (YPR062W) codon optimized DMS oligo position 40
o_052	TTGATCAACAACNNNGATGGTTCCGTCTTA	dms_40	FCY1 (YPR062W) codon optimized DMS oligo position 41
o_053	ATCAACAACAAGNNNGGTTCCGTCTTAGGT	dms_41	FCY1 (YPR062W) codon optimized DMS oligo position 42
o_054	AACAACAAGGATNNNTCCGTCTTAGGTAGA	dms_42	FCY1 (YPR062W) codon optimized DMS oligo position 43
o_055	AACAAGGATGGTNNNGTCTTAGGTAGAGGT	dms_43	FCY1 (YPR062W) codon optimized DMS oligo position 44
o_056	AAGGATGGTTCCNNNTTAGGTAGAGGTCAC	dms_44	FCY1 (YPR062W) codon optimized DMS oligo position 45
o_057	GATGGTTCCGTCNNNGGTAGAGGTCACAAC	dms_45	FCY1 (YPR062W) codon optimized DMS oligo position 46
o_058	GGTTCCGTCTTANNNAGAGGTCACAACATG	dms_46	FCY1 (YPR062W) codon optimized DMS oligo position 47
o_059	TCCGTCTTAGGTNNNGGTCACAACATGAGA	dms_47	FCY1 (YPR062W) codon optimized DMS oligo position 48
o_060	GTCTTAGGTAGANNNCACAACATGAGATTC	dms_48	FCY1 (YPR062W) codon optimized DMS oligo position 49
o_061	TTAGGTAGAGGTNNNAACATGAGATTCCAA	dms_49	FCY1 (YPR062W) codon optimized DMS oligo position 50
o_062	GGTAGAGGTCACNNNATGAGATTCCAAAAG	dms_50	FCY1 (YPR062W) codon optimized DMS oligo position 51
o_063	AGAGGTCACAACNNNAGATTCCAAAAGGGT	dms_51	FCY1 (YPR062W) codon optimized DMS oligo position 52
o_064	GGTCACAACATGNNNTTCCAAAAGGGTTCT	dms_52	FCY1 (YPR062W) codon optimized DMS oligo position 53
o_065	CACAACATGAGANNNCAAAAGGGTTCTGCC	dms_53	FCY1 (YPR062W) codon optimized DMS oligo position 54
o_066	AACATGAGATTCNNNAAGGGTTCTGCCACT	dms_54	FCY1 (YPR062W) codon optimized DMS oligo position 55
o_067	ATGAGATTCCAANNNGGTTCTGCCACTCTA	dms_55	FCY1 (YPR062W) codon optimized DMS oligo position 56
o_068	AGATTCCAAAAGNNNTCTGCCACTCTACAT	dms_56	FCY1 (YPR062W) codon optimized DMS oligo position 57
o_069	TTCCAAAAGGGTNNNGCCACTCTACATGGC	dms_57	FCY1 (YPR062W) codon optimized DMS oligo position 58
o_070	CAAAAGGGTTCTNNNACTCTACATGGCGAA	dms_58	FCY1 (YPR062W) codon optimized DMS oligo position 59
o_071	AAGGGTTCTGCCNNNCTACATGGCGAAATC	dms_59	FCY1 (YPR062W) codon optimized DMS oligo position 60
o_072	GGTTCTGCCACTNNNCATGGCGAAATCTCT	dms_60	FCY1 (YPR062W) codon optimized DMS oligo position 61
o_073	TCTGCCACTCTANNNGGCGAAATCTCTACT	dms_61	FCY1 (YPR062W) codon optimized DMS oligo position 62
o_074	GCCACTCTACATNNNGAAATCTCTACTTTG	dms_62	FCY1 (YPR062W) codon optimized DMS oligo position 63
o_075	ACTCTACATGGCNNNATCTCTACTTTGGAA	dms_63	FCY1 (YPR062W) codon optimized DMS oligo position 64
o_076	CTACATGGCGAANNNTCTACTTTGGAAAAC	dms_64	FCY1 (YPR062W) codon optimized DMS oligo position 65
o_077	CATGGCGAAATCNNNACTTTGGAAAACTGT	dms_65	FCY1 (YPR062W) codon optimized DMS oligo position 66
o_078	GGCGAAATCTCTNNNTTGGAAAACTGTGGT	dms_66	FCY1 (YPR062W) codon optimized DMS oligo position 67
o_079	GAAATCTCTACTNNNGAAAACTGTGGTAGA	dms_67	FCY1 (YPR062W) codon optimized DMS oligo position 68
o_080	ATCTCTACTTTGNNNAACTGTGGTAGATTG	dms_68	FCY1 (YPR062W) codon optimized DMS oligo position 69
o_081	TCTACTTTGGAANNNTGTGGTAGATTGGAA	dms_69	FCY1 (YPR062W) codon optimized DMS oligo position 70
o_082	ACTTTGGAAAACNNNGGTAGATTGGAAGGT	dms_70	FCY1 (YPR062W) codon optimized DMS oligo position 71
o_083	TTGGAAAACTGTNNNAGATTGGAAGGTAAG	dms_71	FCY1 (YPR062W) codon optimized DMS oligo position 72
o_084	GAAAACTGTGGTNNNTTGGAAGGTAAGGTC	dms_72	FCY1 (YPR062W) codon optimized DMS oligo position 73
o_085	AACTGTGGTAGANNNGAAGGTAAGGTCTAT	dms_73	FCY1 (YPR062W) codon optimized DMS oligo position 74
o_086	TGTGGTAGATTGNNNGGTAAGGTCTATAAG	dms_74	FCY1 (YPR062W) codon optimized DMS oligo position 75
o_087	GGTAGATTGGAANNNAAGGTCTATAAGGAC	dms_75	FCY1 (YPR062W) codon optimized DMS oligo position 76
o_088	AGATTGGAAGGTNNNGTCTATAAGGACACC	dms_76	FCY1 (YPR062W) codon optimized DMS oligo position 77
o_089	TTGGAAGGTAAGNNNTATAAGGACACCACC	dms_77	FCY1 (YPR062W) codon optimized DMS oligo position 78
o_090	GAAGGTAAGGTCNNNAAGGACACCACCTTG	dms_78	FCY1 (YPR062W) codon optimized DMS oligo position 79
o_091	GGTAAGGTCTATNNNGACACCACCTTGTAC	dms_79	FCY1 (YPR062W) codon optimized DMS oligo position 80
o_092	AAGGTCTATAAGNNNACCACCTTGTACACT	dms_80	FCY1 (YPR062W) codon optimized DMS oligo position 81
o_093	GTCTATAAGGACNNNACCTTGTACACTACT	dms_81	FCY1 (YPR062W) codon optimized DMS oligo position 82
o_094	TATAAGGACACCNNNTTGTACACTACTTTG	dms_82	FCY1 (YPR062W) codon optimized DMS oligo position 83
o_095	AAGGACACCACCNNNTACACTACTTTGTCA	dms_83	FCY1 (YPR062W) codon optimized DMS oligo position 84
o_096	GACACCACCTTGNNNACTACTTTGTCACCA	dms_84	FCY1 (YPR062W) codon optimized DMS oligo position 85
o_097	ACCACCTTGTACNNNACTTTGTCACCATGC	dms_85	FCY1 (YPR062W) codon optimized DMS oligo position 86
o_098	ACCTTGTACACTNNNTTGTCACCATGCGAC	dms_86	FCY1 (YPR062W) codon optimized DMS oligo position 87
o_099	TTGTACACTACTNNNTCACCATGCGACATG	dms_87	FCY1 (YPR062W) codon optimized DMS oligo position 88
o_100	TACACTACTTTGNNNCCATGCGACATGTGT	dms_88	FCY1 (YPR062W) codon optimized DMS oligo position 89
o_101	ACTACTTTGTCANNNTGCGACATGTGTACT	dms_89	FCY1 (YPR062W) codon optimized DMS oligo position 90
o_102	ACTTTGTCACCANNNGACATGTGTACTGGT	dms_90	FCY1 (YPR062W) codon optimized DMS oligo position 91
o_103	TTGTCACCATGCNNNATGTGTACTGGTGCC	dms_91	FCY1 (YPR062W) codon optimized DMS oligo position 92
o_104	TCACCATGCGACNNNTGTACTGGTGCCATT	dms_92	FCY1 (YPR062W) codon optimized DMS oligo position 93
o_105	CCATGCGACATGNNNACTGGTGCCATTATT	dms_93	FCY1 (YPR062W) codon optimized DMS oligo position 94
o_106	TGCGACATGTGTNNNGGTGCCATTATTATG	dms_94	FCY1 (YPR062W) codon optimized DMS oligo position 95
o_107	GACATGTGTACTNNNGCCATTATTATGTAC	dms_95	FCY1 (YPR062W) codon optimized DMS oligo position 96
o_108	ATGTGTACTGGTNNNATTATTATGTACGGT	dms_96	FCY1 (YPR062W) codon optimized DMS oligo position 97
o_109	TGTACTGGTGCCNNNATTATGTACGGTATC	dms_97	FCY1 (YPR062W) codon optimized DMS oligo position 98
o_110	ACTGGTGCCATTNNNATGTACGGTATCCCA	dms_98	FCY1 (YPR062W) codon optimized DMS oligo position 99
o_111	GGTGCCATTATTNNNTACGGTATCCCAAGA	dms_99	FCY1 (YPR062W) codon optimized DMS oligo position 100
o_112	GCCATTATTATGNNNGGTATCCCAAGATGT	dms_100	FCY1 (YPR062W) codon optimized DMS oligo position 101
o_113	ATTATTATGTACNNNATCCCAAGATGTGTC	dms_101	FCY1 (YPR062W) codon optimized DMS oligo position 102
o_114	ATTATGTACGGTNNNCCAAGATGTGTCGTC	dms_102	FCY1 (YPR062W) codon optimized DMS oligo position 103
o_115	ATGTACGGTATCNNNAGATGTGTCGTCGGT	dms_103	FCY1 (YPR062W) codon optimized DMS oligo position 104
o_116	TACGGTATCCCANNNTGTGTCGTCGGTGAA	dms_104	FCY1 (YPR062W) codon optimized DMS oligo position 105
o_117	GGTATCCCAAGANNNGTCGTCGGTGAAAAT	dms_105	FCY1 (YPR062W) codon optimized DMS oligo position 106
o_118	ATCCCAAGATGTNNNGTCGGTGAAAATGTT	dms_106	FCY1 (YPR062W) codon optimized DMS oligo position 107
o_119	CCAAGATGTGTCNNNGGTGAAAATGTTAAC	dms_107	FCY1 (YPR062W) codon optimized DMS oligo position 108
o_120	AGATGTGTCGTCNNNGAAAATGTTAACTTC	dms_108	FCY1 (YPR062W) codon optimized DMS oligo position 109
o_121	TGTGTCGTCGGTNNNAATGTTAACTTCAAG	dms_109	FCY1 (YPR062W) codon optimized DMS oligo position 110
o_122	GTCGTCGGTGAANNNGTTAACTTCAAGTCC	dms_110	FCY1 (YPR062W) codon optimized DMS oligo position 111
o_123	GTCGGTGAAAATNNNAACTTCAAGTCCAAG	dms_111	FCY1 (YPR062W) codon optimized DMS oligo position 112
o_124	GGTGAAAATGTTNNNTTCAAGTCCAAGGGT	dms_112	FCY1 (YPR062W) codon optimized DMS oligo position 113
o_125	GAAAATGTTAACNNNAAGTCCAAGGGTGAA	dms_113	FCY1 (YPR062W) codon optimized DMS oligo position 114
o_126	AATGTTAACTTCNNNTCCAAGGGTGAAAAG	dms_114	FCY1 (YPR062W) codon optimized DMS oligo position 115
o_127	GTTAACTTCAAGNNNAAGGGTGAAAAGTAC	dms_115	FCY1 (YPR062W) codon optimized DMS oligo position 116
o_128	AACTTCAAGTCCNNNGGTGAAAAGTACTTG	dms_116	FCY1 (YPR062W) codon optimized DMS oligo position 117
o_129	TTCAAGTCCAAGNNNGAAAAGTACTTGCAA	dms_117	FCY1 (YPR062W) codon optimized DMS oligo position 118
o_130	AAGTCCAAGGGTNNNAAGTACTTGCAAACC	dms_118	FCY1 (YPR062W) codon optimized DMS oligo position 119
o_131	TCCAAGGGTGAANNNTACTTGCAAACCAGA	dms_119	FCY1 (YPR062W) codon optimized DMS oligo position 120
o_132	AAGGGTGAAAAGNNNTTGCAAACCAGAGGT	dms_120	FCY1 (YPR062W) codon optimized DMS oligo position 121
o_133	GGTGAAAAGTACNNNCAAACCAGAGGTCAC	dms_121	FCY1 (YPR062W) codon optimized DMS oligo position 122
o_134	GAAAAGTACTTGNNNACCAGAGGTCACGAA	dms_122	FCY1 (YPR062W) codon optimized DMS oligo position 123
o_135	AAGTACTTGCAANNNAGAGGTCACGAAGTT	dms_123	FCY1 (YPR062W) codon optimized DMS oligo position 124
o_136	TACTTGCAAACCNNNGGTCACGAAGTTGTT	dms_124	FCY1 (YPR062W) codon optimized DMS oligo position 125
o_137	TTGCAAACCAGANNNCACGAAGTTGTTGTC	dms_125	FCY1 (YPR062W) codon optimized DMS oligo position 126
o_138	CAAACCAGAGGTNNNGAAGTTGTTGTCGTT	dms_126	FCY1 (YPR062W) codon optimized DMS oligo position 127
o_139	ACCAGAGGTCACNNNGTTGTTGTCGTTGAT	dms_127	FCY1 (YPR062W) codon optimized DMS oligo position 128
o_140	AGAGGTCACGAANNNGTTGTCGTTGATGAC	dms_128	FCY1 (YPR062W) codon optimized DMS oligo position 129
o_141	GGTCACGAAGTTNNNGTCGTTGATGACGAA	dms_129	FCY1 (YPR062W) codon optimized DMS oligo position 130
o_142	CACGAAGTTGTTNNNGTTGATGACGAAAGA	dms_130	FCY1 (YPR062W) codon optimized DMS oligo position 131
o_143	GAAGTTGTTGTCNNNGATGACGAAAGATGT	dms_131	FCY1 (YPR062W) codon optimized DMS oligo position 132
o_144	GTTGTTGTCGTTNNNGACGAAAGATGTAAG	dms_132	FCY1 (YPR062W) codon optimized DMS oligo position 133
o_145	GTTGTCGTTGATNNNGAAAGATGTAAGAAG	dms_133	FCY1 (YPR062W) codon optimized DMS oligo position 134
o_146	GTCGTTGATGACNNNAGATGTAAGAAGATC	dms_134	FCY1 (YPR062W) codon optimized DMS oligo position 135
o_147	GTTGATGACGAANNNTGTAAGAAGATCATG	dms_135	FCY1 (YPR062W) codon optimized DMS oligo position 136
o_148	GATGACGAAAGANNNAAGAAGATCATGAAG	dms_136	FCY1 (YPR062W) codon optimized DMS oligo position 137
o_149	GACGAAAGATGTNNNAAGATCATGAAGCAA	dms_137	FCY1 (YPR062W) codon optimized DMS oligo position 138
o_150	GAAAGATGTAAGNNNATCATGAAGCAATTT	dms_138	FCY1 (YPR062W) codon optimized DMS oligo position 139
o_151	AGATGTAAGAAGNNNATGAAGCAATTTATT	dms_139	FCY1 (YPR062W) codon optimized DMS oligo position 140
o_152	TGTAAGAAGATCNNNAAGCAATTTATTGAT	dms_140	FCY1 (YPR062W) codon optimized DMS oligo position 141
o_153	AAGAAGATCATGNNNCAATTTATTGATGAA	dms_141	FCY1 (YPR062W) codon optimized DMS oligo position 142
o_154	AAGATCATGAAGNNNTTTATTGATGAACGT	dms_142	FCY1 (YPR062W) codon optimized DMS oligo position 143
o_155	ATCATGAAGCAANNNATTGATGAACGTCCA	dms_143	FCY1 (YPR062W) codon optimized DMS oligo position 144
o_156	ATGAAGCAATTTNNNGATGAACGTCCACAA	dms_144	FCY1 (YPR062W) codon optimized DMS oligo position 145
o_157	AAGCAATTTATTNNNGAACGTCCACAAGAC	dms_145	FCY1 (YPR062W) codon optimized DMS oligo position 146
o_158	CAATTTATTGATNNNCGTCCACAAGACTGG	dms_146	FCY1 (YPR062W) codon optimized DMS oligo position 147
o_159	TTTATTGATGAANNNCCACAAGACTGGTTC	dms_147	FCY1 (YPR062W) codon optimized DMS oligo position 148
o_160	ATTGATGAACGTNNNCAAGACTGGTTCGAA	dms_148	FCY1 (YPR062W) codon optimized DMS oligo position 149
o_161	GATGAACGTCCANNNGACTGGTTCGAAGAT	dms_149	FCY1 (YPR062W) codon optimized DMS oligo position 150
o_162	GAACGTCCACAANNNTGGTTCGAAGATATT	dms_150	FCY1 (YPR062W) codon optimized DMS oligo position 151
o_163	CGTCCACAAGACNNNTTCGAAGATATTGGT	dms_151	FCY1 (YPR062W) codon optimized DMS oligo position 152
o_164	CCACAAGACTGGNNNGAAGATATTGGTGAA	dms_152	FCY1 (YPR062W) codon optimized DMS oligo position 153
o_165	CAAGACTGGTTCNNNGATATTGGTGAATGA	dms_153	FCY1 (YPR062W) codon optimized DMS oligo position 154
o_166	GACTGGTTCGAANNNATTGGTGAATGAAGC	dms_154	FCY1 (YPR062W) codon optimized DMS oligo position 155
o_167	TGGTTCGAAGATNNNGGTGAATGAAGCACG	dms_155	FCY1 (YPR062W) codon optimized DMS oligo position 156
o_168	TTCGAAGATATTNNNGAATGAAGCACGCAG	dms_156	FCY1 (YPR062W) codon optimized DMS oligo position 157
o_169	GAAGATATTGGTNNNTGAAGCACGCAGCAC	dms_157	FCY1 (YPR062W) codon optimized DMS oligo position 158
o_170	CCATACGAGCACATTACGGGCAGCTTAAAGAGTTAAAAATTTCATAGC	pool_1_for	Sequence DMS library pool 1, forward
o_171	CTTGACTGAGCGACTGAGGCTTCCAATCTACCACAGTTTTCC	pool_1_rev	Sequence DMS library pool 1, reverse
o_172	CCATACGAGCACATTACGGGGGATGGTTCCGTCTTAGGTAGA	pool_2_for	Sequence DMS library pool 2, forward
o_173	CTTGACTGAGCGACTGAGGCCCTTGGACTTGAAGTTAACATT	pool_2_rev	Sequence DMS library pool 2, reverse
o_174	CCATACGAGCACATTACGGGCACTACTTTGTCACCATGCGAC	pool_3_for	Sequence DMS library pool 3, forward
o_175	CTTGACTGAGCGACTGAGGAAATACAGCGTGCTGCGTGC	pool_3_rev	Sequence DMS library pool 3, reverse
o_176	TAACTTACGGAGTCGCTCTACGCAAGTGTTCCCATACGAGCACATTACGGG	row_1	Row-column PCR forward, index 1
o_177	TAACTTACGGAGTCGCTCTACGAGGACATTCCCATACGAGCACATTACGGG	row_2	Row-column PCR forward, index 2
o_178	TAACTTACGGAGTCGCTCTACGCACTAATGGCCATACGAGCACATTACGGG	row_3	Row-column PCR forward, index 3
o_179	TAACTTACGGAGTCGCTCTACGAGCCTGATGCCATACGAGCACATTACGGG	row_4	Row-column PCR forward, index 4
o_180	TAACTTACGGAGTCGCTCTACGTTACGCTAACCATACGAGCACATTACGGG	row_5	Row-column PCR forward, index 5
o_181	TAACTTACGGAGTCGCTCTACGACTCTCCGTCCATACGAGCACATTACGGG	row_6	Row-column PCR forward, index 6
o_182	TAACTTACGGAGTCGCTCTACGGTCGATGCACCATACGAGCACATTACGGG	row_7	Row-column PCR forward, index 7
o_183	TAACTTACGGAGTCGCTCTACGACGGGAATTCCATACGAGCACATTACGGG	row_8	Row-column PCR forward, index 8
o_184	GGATGGGATTCTTTAGGTCCTGCAAGTGTTCCTTGACTGAGCGACTGAGG	col_1	Row-column PCR reverse, index 1
o_185	GGATGGGATTCTTTAGGTCCTGAGGACATTCCTTGACTGAGCGACTGAGG	col_2	Row-column PCR reverse, index 2
o_186	GGATGGGATTCTTTAGGTCCTGCACTAATGGCTTGACTGAGCGACTGAGG	col_3	Row-column PCR reverse, index 3
o_187	GGATGGGATTCTTTAGGTCCTGAGCCTGATGCTTGACTGAGCGACTGAGG	col_4	Row-column PCR reverse, index 4
o_188	GGATGGGATTCTTTAGGTCCTGTTACGCTAACTTGACTGAGCGACTGAGG	col_5	Row-column PCR reverse, index 5
o_189	GGATGGGATTCTTTAGGTCCTGACTCTCCGTCTTGACTGAGCGACTGAGG	col_6	Row-column PCR reverse, index 6
o_190	GGATGGGATTCTTTAGGTCCTGGTCGATGCACTTGACTGAGCGACTGAGG	col_7	Row-column PCR reverse, index 7
o_191	GGATGGGATTCTTTAGGTCCTGACGGGAATTCTTGACTGAGCGACTGAGG	col_8	Row-column PCR reverse, index 8
o_192	GGATGGGATTCTTTAGGTCCTGCGCGCCCAGCTTGACTGAGCGACTGAGG	col_9	Row-column PCR reverse, index 9
o_193	GGATGGGATTCTTTAGGTCCTGACTAGTTTGCTTGACTGAGCGACTGAGG	col_10	Row-column PCR reverse, index 10
o_194	GGATGGGATTCTTTAGGTCCTGAGGTTGGGTCTTGACTGAGCGACTGAGG	col_11	Row-column PCR reverse, index 12
o_195	GGATGGGATTCTTTAGGTCCTGGTGAACCGACTTGACTGAGCGACTGAGG	col_12	Row-column PCR reverse, index 13
o_196	AATGATACGGCGACCACCGAGATCTACACTCTTTCCCTACACGACGCTCTTCCGATCTNNNNNCAAGTGTTCTAACTTACGGAGTCGCTCTACG	plate_for_1	Plate PCR forward, index 1
o_197	AATGATACGGCGACCACCGAGATCTACACTCTTTCCCTACACGACGCTCTTCCGATCTNNNNNAGGACATTCTAACTTACGGAGTCGCTCTACG	plate_for_2	Plate PCR forward, index 2
o_198	AATGATACGGCGACCACCGAGATCTACACTCTTTCCCTACACGACGCTCTTCCGATCTNNNNNCACTAATGGTAACTTACGGAGTCGCTCTACG	plate_for_3	Plate PCR forward, index 3
o_199	CAAGCAGAAGACGGCATACGAGATCGGTCTCGGCATTCCTGCTGAACCGCTCTTCCGATCTNNNNNCACTAATGGGGATGGGATTCTTTAGGTCCTG	plate_rev_3	Plate PCR reverse, index 3
o_200	GTACGGCCAAGGAAGTCTCC	mega_4	Alternative mega primer
o_201	CAAAGCAGCTTCTTCNNNAGCAATGTCCAT	alt_dms_19	Alternative FCY1 (YPR062W) codon optimized DMS oligo position 19
o_202	GTACAAGGTGGTGTCNNNATAGACCTTACC	alt_dms_80	Alternative FCY1 (YPR062W) codon optimized DMS oligo position 80
o_203	ACCAGTACACATGTCNNNTGGTGACAAAGT	alt_dms_91	Alternative FCY1 (YPR062W) codon optimized DMS oligo position 91
o_204	cgggtggcgaatgggactttgaatcggtcaatacactacagttttagagctagaaatagc	pCAS_hph_for	mutagenesis of pCAS to target HpH, forward
o_205	gctatttctagctctaaaactgtagtgtattgaccgattcaaagtcccattcgccacccg	pCAS_hph_rev	mutagenesis of pCAS to target HpH, forward
o_206	CAATTCGACAATGAGATCTACAAGCCATTGTTTTATGTTGATGAGAGCCAGCTTAAAGAG	knock_in_for	Amplify DMS libraries for knock-in, forward
o_207	TAGGTTTTTTTCAAGTCTTCCCTAGTAGTGTATGCACAAATATATAAAATTAAATACGTA	knock_in_rev	Amplify DMS libraries for knock-in, reverse
o_208	GAAGTGCCATTCCGCCTGACCTTGATGAGAGCCAGCTTAAAGA	KI_short_for	Amplify codon optimized gene for knock-in, forward, alternative
o_209	CACTGAGCCTCCACCTAGCCTTATATAAAATTAAATACGTAAATACAGCGTG	KI_short_rev	Amplify codon optimized gene for knock-in, forward, alternative
o_210	TCGACAATGAGATCTACAAGCC	Fusion_for	Forward oligo for fusion PCR
o_211	CAAGTCTTCCCTAGTAGTGTATGC	Fusion_rev	Reverse oligo for fusion PCR
o_212	TTTTGGTCCCATTTgaaAGCCATACCACCG	mutant_rev_1	FCY1 codon optimized mutagenesis oligos S8F (ttc) reverse
o_213	TAAGCAATGTCCATccaTTTTTGGTCCCAT	mutant_rev_2	FCY1 codon optimized mutagenesis oligos G14W (tgg) reverse
o_214	TAAGCAATGTCCATgtaTTTTTGGTCCCAT	mutant_rev_3	FCY1 codon optimized mutagenesis oligos G14Y (tac) reverse
o_215	GCAGCTTCTTCGTAccaAATGTCCATACCT	mutant_rev_4	FCY1 codon optimized mutagenesis oligos A18W (tgg) reverse
o_216	GCAGCTTCTTCGTAgttAATGTCCATACCT	mutant_rev_5	FCY1 codon optimized mutagenesis oligos A18N (aac) reverse
o_217	TTGTAACCCAAAGCccaTTCTTCGTAAGCA	mutant_rev_6	FCY1 codon optimized mutagenesis oligos A22W (tgg) reverse
o_218	TTGTAACCCAAAGCgtcTTCTTCGTAAGCA	mutant_rev_7	FCY1 codon optimized mutagenesis oligos A22D (gac) reverse
o_219	TCCTTGTAACCCAAgttAGCTTCTTCGTAA	mutant_rev_8	FCY1 codon optimized mutagenesis oligos A23N (aac) reverse
o_220	ACACCACCTTCCTTgaaACCCAAAGCAGCT	mutant_rev_9	FCY1 codon optimized mutagenesis oligos Y26F (ttc) reverse
o_221	CCGATTGGAACACCaggTTCCTTGTAACCC	mutant_rev_10	FCY1 codon optimized mutagenesis oligos G29P (cct) reverse
o_222	CCGATTGGAACACCttgTTCCTTGTAACCC	mutant_rev_11	FCY1 codon optimized mutagenesis oligos G29Q (caa) reverse
o_223	TTGATCAAACAACCccaGATTGGAACACCA	mutant_rev_12	FCY1 codon optimized mutagenesis oligos G34W (tgg) reverse
o_224	TTGTTGTTGATCAAccaACCACCGATTGGA	mutant_rev_13	FCY1 codon optimized mutagenesis oligos C36W (tgg) reverse
o_225	TCCTTGTTGTTGATccaACAACCACCGATT	mutant_rev_14	FCY1 codon optimized mutagenesis oligos L37W (tgg) reverse
o_226	TCCTTGTTGTTGATgaaACAACCACCGATT	mutant_rev_15	FCY1 codon optimized mutagenesis oligos L37F (ttc) reverse
o_227	CCATCCTTGTTGTTgttCAAACAACCACCG	mutant_rev_16	FCY1 codon optimized mutagenesis oligos I38N (aac) reverse
o_228	GAACCATCCTTGTTgaaGATCAAACAACCA	mutant_rev_17	FCY1 codon optimized mutagenesis oligos N39F (ttc) reverse
o_229	GAACCATCCTTGTTgtaGATCAAACAACCA	mutant_rev_18	FCY1 codon optimized mutagenesis oligos N39Y (tac) reverse
o_230	TGGAATCTCATGTTttgACCTCTACCTAAG	mutant_rev_19	FCY1 codon optimized mutagenesis oligos H50Q (caa) reverse
o_231	TGTAGAGTGGCAGAcatCTTTTGGAATCTC	mutant_rev_20	FCY1 codon optimized mutagenesis oligos G57M (atg) reverse
o_232	TGTAGAGTGGCAGAttgCTTTTGGAATCTC	mutant_rev_21	FCY1 codon optimized mutagenesis oligos G57Q (caa) reverse
o_233	TCGCCATGTAGAGTaggAGAACCCTTTTGG	mutant_rev_22	FCY1 codon optimized mutagenesis oligos A59P (cct) reverse
o_234	TCGCCATGTAGAGTccaAGAACCCTTTTGG	mutant_rev_23	FCY1 codon optimized mutagenesis oligos A59W (tgg) reverse
o_235	TCGCCATGTAGAGTgtaAGAACCCTTTTGG	mutant_rev_24	FCY1 codon optimized mutagenesis oligos A59Y (tac) reverse
o_236	TCGCCATGTAGAGTatgAGAACCCTTTTGG	mutant_rev_25	FCY1 codon optimized mutagenesis oligos A59H (cat) reverse
o_237	ATTTCGCCATGTAGgaaGGCAGAACCCTTT	mutant_rev_26	FCY1 codon optimized mutagenesis oligos T60F (ttc) reverse
o_238	ATTTCGCCATGTAGtcgGGCAGAACCCTTT	mutant_rev_27	FCY1 codon optimized mutagenesis oligos T60R (cga) reverse
o_239	GAGATTTCGCCATGgaaAGTGGCAGAACCC	mutant_rev_28	FCY1 codon optimized mutagenesis oligos L61F (ttc) reverse
o_240	TTTTCCAAAGTAGAgaaTTCGCCATGTAGA	mutant_rev_29	FCY1 codon optimized mutagenesis oligos I65F (ttc) reverse
o_241	CAGTTTTCCAAAGTcatGATTTCGCCATGT	mutant_rev_30	FCY1 codon optimized mutagenesis oligos S66M (atg) reverse
o_242	AATCTACCACAGTTaacCAAAGTAGAGATT	mutant_rev_31	FCY1 codon optimized mutagenesis oligos E69V (gtt) reverse
o_243	CCTTCCAATCTACCggcGTTTTCCAAAGTA	mutant_rev_32	FCY1 codon optimized mutagenesis oligos C71A (gcc) reverse
o_244	CCTTCCAATCTACCgtaGTTTTCCAAAGTA	mutant_rev_33	FCY1 codon optimized mutagenesis oligos C71Y (tac) reverse
o_245	TAGACCTTACCTTCttgTCTACCACAGTTT	mutant_rev_34	FCY1 codon optimized mutagenesis oligos L74Q (caa) reverse
o_246	TTATAGACCTTACCtcgCAATCTACCACAG	mutant_rev_35	FCY1 codon optimized mutagenesis oligos E75R (cga) reverse
o_247	TCCTTATAGACCTTcatTTCCAATCTACCA	mutant_rev_36	FCY1 codon optimized mutagenesis oligos G76M (atg) reverse
o_248	TCCTTATAGACCTTccaTTCCAATCTACCA	mutant_rev_37	FCY1 codon optimized mutagenesis oligos G76W (tgg) reverse
o_249	TCCTTATAGACCTTgtaTTCCAATCTACCA	mutant_rev_38	FCY1 codon optimized mutagenesis oligos G76Y (tac) reverse
o_250	TCCTTATAGACCTTgttTTCCAATCTACCA	mutant_rev_39	FCY1 codon optimized mutagenesis oligos G76N (aac) reverse
o_251	TCCTTATAGACCTTatgTTCCAATCTACCA	mutant_rev_40	FCY1 codon optimized mutagenesis oligos G76H (cat) reverse
o_252	TACAAGGTGGTGTCtagATAGACCTTACCT	mutant_rev_41	FCY1 codon optimized mutagenesis oligos K80L (cta) reverse
o_253	CATGGTGACAAAGTcatGTACAAGGTGGTG	mutant_rev_42	FCY1 codon optimized mutagenesis oligos T86M (atg) reverse
o_254	CATGGTGACAAAGTgttGTACAAGGTGGTG	mutant_rev_43	FCY1 codon optimized mutagenesis oligos T86N (aac) reverse
o_255	CACATGTCGCATGGaacCAAAGTAGTGTAC	mutant_rev_44	FCY1 codon optimized mutagenesis oligos S89V (gtt) reverse
o_256	GTACACATGTCGCAcatTGACAAAGTAGTG	mutant_rev_45	FCY1 codon optimized mutagenesis oligos P90M (atg) reverse
o_257	CCAGTACACATGTCaggTGGTGACAAAGTA	mutant_rev_46	FCY1 codon optimized mutagenesis oligos C91P (cct) reverse
o_258	GCACCAGTACACATgcaGCATGGTGACAAA	mutant_rev_47	FCY1 codon optimized mutagenesis oligos D92C (tgc) reverse
o_259	GCACCAGTACACATctcGCATGGTGACAAA	mutant_rev_48	FCY1 codon optimized mutagenesis oligos D92E (gag) reverse
o_260	ATGGCACCAGTACAtagGTCGCATGGTGAC	mutant_rev_49	FCY1 codon optimized mutagenesis oligos M93L (cta) reverse
o_261	ATGGCACCAGTACAgaaGTCGCATGGTGAC	mutant_rev_50	FCY1 codon optimized mutagenesis oligos M93F (ttc) reverse
o_262	TACATAATAATGGCcatAGTACACATGTCG	mutant_rev_51	FCY1 codon optimized mutagenesis oligos G96M (atg) reverse
o_263	TACATAATAATGGCccaAGTACACATGTCG	mutant_rev_52	FCY1 codon optimized mutagenesis oligos G96W (tgg) reverse
o_264	TACATAATAATGGCatgAGTACACATGTCG	mutant_rev_53	FCY1 codon optimized mutagenesis oligos G96H (cat) reverse
o_265	CCGTACATAATAATccaACCAGTACACATG	mutant_rev_54	FCY1 codon optimized mutagenesis oligos A97W (tgg) reverse
o_266	ATACCGTACATAATtagGGCACCAGTACAC	mutant_rev_55	FCY1 codon optimized mutagenesis oligos I98L (cta) reverse
o_267	TTTTCACCGACGACgatTCTTGGGATACCG	mutant_rev_56	FCY1 codon optimized mutagenesis oligos C106I (atc) reverse
o_268	GACTTGAAGTTAACccaTTCACCGACGACA	mutant_rev_57	FCY1 codon optimized mutagenesis oligos N111W (tgg) reverse
o_269	AAGTACTTTTCACCgtcGGACTTGAAGTTA	mutant_rev_58	FCY1 codon optimized mutagenesis oligos K117D (gac) reverse
o_270	AAGTACTTTTCACCctcGGACTTGAAGTTA	mutant_rev_59	FCY1 codon optimized mutagenesis oligos K117E (gag) reverse
o_271	TGCAAGTACTTTTCccaCTTGGACTTGAAG	mutant_rev_60	FCY1 codon optimized mutagenesis oligos G118W (tgg) reverse
o_272	GTTTGCAAGTACTTgaaACCCTTGGACTTG	mutant_rev_61	FCY1 codon optimized mutagenesis oligos E119F (ttc) reverse
o_273	TGACCTCTGGTTTGgttGTACTTTTCACCC	mutant_rev_62	FCY1 codon optimized mutagenesis oligos L122N (aac) reverse
o_274	TGACCTCTGGTTTGatgGTACTTTTCACCC	mutant_rev_63	FCY1 codon optimized mutagenesis oligos L122H (cat) reverse
o_275	ACGACAACAACTTCaacACCTCTGGTTTGC	mutant_rev_64	FCY1 codon optimized mutagenesis oligos H127V (gtt) reverse
o_276	TTACATCTTTCGTCccaAACGACAACAACT	mutant_rev_65	FCY1 codon optimized mutagenesis oligos D133W (tgg) reverse
o_277	ATAAATTGCTTCATggcCTTCTTACATCTT	mutant_rev_66	FCY1 codon optimized mutagenesis oligos I140A (gcc) reverse
o_278	ATAAATTGCTTCATctcCTTCTTACATCTT	mutant_rev_67	FCY1 codon optimized mutagenesis oligos I140E (gag) reverse
o_279	TCAATAAATTGCTTtttGATCTTCTTACAT	mutant_rev_68	FCY1 codon optimized mutagenesis oligos M141K (aaa) reverse
o_280	CGTTCATCAATAAAcatCTTCATGATCTTC	mutant_rev_69	FCY1 codon optimized mutagenesis oligos Q143M (atg) reverse
o_281	TCGAACCAGTCTTGgatACGTTCATCAATA	mutant_rev_70	FCY1 codon optimized mutagenesis oligos P149I (atc) reverse
o_282	TCGAACCAGTCTTGccaACGTTCATCAATA	mutant_rev_71	FCY1 codon optimized mutagenesis oligos P149W (tgg) reverse
o_283	TCTTCGAACCAGTCgaaTGGACGTTCATCA	mutant_rev_72	FCY1 codon optimized mutagenesis oligos Q150F (ttc) reverse
o_284	ATATCTTCGAACCAttgTTGTGGACGTTCA	mutant_rev_73	FCY1 codon optimized mutagenesis oligos D151Q (caa) reverse
o_285	ATATCTTCGAACCAtcgTTGTGGACGTTCA	mutant_rev_74	FCY1 codon optimized mutagenesis oligos D151R (cga) reverse
o_286	CCAATATCTTCGAAcatGTCTTGTGGACGT	mutant_rev_75	FCY1 codon optimized mutagenesis oligos W152M (atg) reverse
o_287	CATTCACCAATATCatgGAACCAGTCTTGT	mutant_rev_76	FCY1 codon optimized mutagenesis oligos E154H (cat) reverse
o_288	GTGCTTCATTCACCttgATCTTCGAACCAG	mutant_rev_77	FCY1 codon optimized mutagenesis oligos I156Q (caa) reverse
o_289	GTGCTTCATTCACCatgATCTTCGAACCAG	mutant_rev_78	FCY1 codon optimized mutagenesis oligos I156H (cat) reverse
o_290	TGCGTGCTTCATTCgtcAATATCTTCGAAC	mutant_rev_79	FCY1 codon optimized mutagenesis oligos G157D (gac) reverse
o_291	TGCGTGCTTCATTCctcAATATCTTCGAAC	mutant_rev_80	FCY1 codon optimized mutagenesis oligos G157E (gag) reverse
o_292	ATACCTTTTTGGTCtcaTTTAGAAGCCATA	mutant_rev_81	FCY1 codon optimized mutagenesis oligos W10* (tga) reverse
o_293	ATGTCCATACCTTTcttGTCCCATTTAGAA	mutant_rev_82	FCY1 codon optimized mutagenesis oligos Q12K (aag) reverse
o_294	TAACCCAAAGCAGCcttTTCGTAAGCAATG	mutant_rev_83	FCY1 codon optimized mutagenesis oligos E21K (aag) reverse
o_295	TAACCCAAAGCAGCatcTTCGTAAGCAATG	mutant_rev_84	FCY1 codon optimized mutagenesis oligos E21D (gat) reverse
o_296	CCGATTGGAACACCtcaTTCCTTGTAACCC	mutant_rev_85	FCY1 codon optimized mutagenesis oligos G29* (tga) reverse
o_297	CCGATTGGAACACCacaTTCCTTGTAACCC	mutant_rev_86	FCY1 codon optimized mutagenesis oligos G29C (tgt) reverse
o_298	CCGATTGGAACACCataTTCCTTGTAACCC	mutant_rev_87	FCY1 codon optimized mutagenesis oligos G29Y (tat) reverse
o_299	CCGATTGGAACACCatgTTCCTTGTAACCC	mutant_rev_88	FCY1 codon optimized mutagenesis oligos G29H (cat) reverse
o_300	AAACAACCACCGATctgAACACCACCTTCC	mutant_rev_89	FCY1 codon optimized mutagenesis oligos P32Q (cag) reverse
o_301	CCATCCTTGTTGTTaaaCAAACAACCACCG	mutant_rev_90	FCY1 codon optimized mutagenesis oligos I38F (ttt) reverse
o_302	CCATCCTTGTTGTTcttCAAACAACCACCG	mutant_rev_91	FCY1 codon optimized mutagenesis oligos I38K (aag) reverse
o_303	CTACCACAGTTTTCaatAGTAGAGATTTCG	mutant_rev_92	FCY1 codon optimized mutagenesis oligos L68I (att) reverse
o_304	GTGTACAAGGTGGTatcCTTATAGACCTTA	mutant_rev_93	FCY1 codon optimized mutagenesis oligos D81D (gat) reverse
o_305	CCAGTACACATGTCacaTGGTGACAAAGTA	mutant_rev_94	FCY1 codon optimized mutagenesis oligos C91C (tgt) reverse
o_306	CTTCATTCACCAATctcTTCGAACCAGTCT	mutant_rev_95	FCY1 codon optimized mutagenesis oligos D155E (gag) reverse
o_307	CGGTGGTATGGCTttcAAATGGGACCAAAA	mutant_for_1	FCY1 codon optimized mutagenesis oligos S8F (ttc) forward
o_308	ATGGGACCAAAAAtggATGGACATTGCTTA	mutant_for_2	FCY1 codon optimized mutagenesis oligos G14W (tgg) forward
o_309	ATGGGACCAAAAAtacATGGACATTGCTTA	mutant_for_3	FCY1 codon optimized mutagenesis oligos G14Y (tac) forward
o_310	AGGTATGGACATTtggTACGAAGAAGCTGC	mutant_for_4	FCY1 codon optimized mutagenesis oligos A18W (tgg) forward
o_311	AGGTATGGACATTaacTACGAAGAAGCTGC	mutant_for_5	FCY1 codon optimized mutagenesis oligos A18N (aac) forward
o_312	TGCTTACGAAGAAtggGCTTTGGGTTACAA	mutant_for_6	FCY1 codon optimized mutagenesis oligos A22W (tgg) forward
o_313	TGCTTACGAAGAAgacGCTTTGGGTTACAA	mutant_for_7	FCY1 codon optimized mutagenesis oligos A22D (gac) forward
o_314	TTACGAAGAAGCTaacTTGGGTTACAAGGA	mutant_for_8	FCY1 codon optimized mutagenesis oligos A23N (aac) forward
o_315	AGCTGCTTTGGGTttcAAGGAAGGTGGTGT	mutant_for_9	FCY1 codon optimized mutagenesis oligos Y26F (ttc) forward
o_316	GGGTTACAAGGAAcctGGTGTTCCAATCGG	mutant_for_10	FCY1 codon optimized mutagenesis oligos G29P (cct) forward
o_317	GGGTTACAAGGAAcaaGGTGTTCCAATCGG	mutant_for_11	FCY1 codon optimized mutagenesis oligos G29Q (caa) forward
o_318	TGGTGTTCCAATCtggGGTTGTTTGATCAA	mutant_for_12	FCY1 codon optimized mutagenesis oligos G34W (tgg) forward
o_319	TCCAATCGGTGGTtggTTGATCAACAACAA	mutant_for_13	FCY1 codon optimized mutagenesis oligos C36W (tgg) forward
o_320	AATCGGTGGTTGTtggATCAACAACAAGGA	mutant_for_14	FCY1 codon optimized mutagenesis oligos L37W (tgg) forward
o_321	AATCGGTGGTTGTttcATCAACAACAAGGA	mutant_for_15	FCY1 codon optimized mutagenesis oligos L37F (ttc) forward
o_322	CGGTGGTTGTTTGaacAACAACAAGGATGG	mutant_for_16	FCY1 codon optimized mutagenesis oligos I38N (aac) forward
o_323	TGGTTGTTTGATCttcAACAAGGATGGTTC	mutant_for_17	FCY1 codon optimized mutagenesis oligos N39F (ttc) forward
o_324	TGGTTGTTTGATCtacAACAAGGATGGTTC	mutant_for_18	FCY1 codon optimized mutagenesis oligos N39Y (tac) forward
o_325	CTTAGGTAGAGGTcaaAACATGAGATTCCA	mutant_for_19	FCY1 codon optimized mutagenesis oligos H50Q (caa) forward
o_326	GAGATTCCAAAAGatgTCTGCCACTCTACA	mutant_for_20	FCY1 codon optimized mutagenesis oligos G57M (atg) forward
o_327	GAGATTCCAAAAGcaaTCTGCCACTCTACA	mutant_for_21	FCY1 codon optimized mutagenesis oligos G57Q (caa) forward
o_328	CCAAAAGGGTTCTcctACTCTACATGGCGA	mutant_for_22	FCY1 codon optimized mutagenesis oligos A59P (cct) forward
o_329	CCAAAAGGGTTCTtggACTCTACATGGCGA	mutant_for_23	FCY1 codon optimized mutagenesis oligos A59W (tgg) forward
o_330	CCAAAAGGGTTCTtacACTCTACATGGCGA	mutant_for_24	FCY1 codon optimized mutagenesis oligos A59Y (tac) forward
o_331	CCAAAAGGGTTCTcatACTCTACATGGCGA	mutant_for_25	FCY1 codon optimized mutagenesis oligos A59H (cat) forward
o_332	AAAGGGTTCTGCCttcCTACATGGCGAAAT	mutant_for_26	FCY1 codon optimized mutagenesis oligos T60F (ttc) forward
o_333	AAAGGGTTCTGCCcgaCTACATGGCGAAAT	mutant_for_27	FCY1 codon optimized mutagenesis oligos T60R (cga) forward
o_334	GGGTTCTGCCACTttcCATGGCGAAATCTC	mutant_for_28	FCY1 codon optimized mutagenesis oligos L61F (ttc) forward
o_335	TCTACATGGCGAAttcTCTACTTTGGAAAA	mutant_for_29	FCY1 codon optimized mutagenesis oligos I65F (ttc) forward
o_336	ACATGGCGAAATCatgACTTTGGAAAACTG	mutant_for_30	FCY1 codon optimized mutagenesis oligos S66M (atg) forward
o_337	AATCTCTACTTTGgttAACTGTGGTAGATT	mutant_for_31	FCY1 codon optimized mutagenesis oligos E69V (gtt) forward
o_338	TACTTTGGAAAACgccGGTAGATTGGAAGG	mutant_for_32	FCY1 codon optimized mutagenesis oligos C71A (gcc) forward
o_339	TACTTTGGAAAACtacGGTAGATTGGAAGG	mutant_for_33	FCY1 codon optimized mutagenesis oligos C71Y (tac) forward
o_340	AAACTGTGGTAGAcaaGAAGGTAAGGTCTA	mutant_for_34	FCY1 codon optimized mutagenesis oligos L74Q (caa) forward
o_341	CTGTGGTAGATTGcgaGGTAAGGTCTATAA	mutant_for_35	FCY1 codon optimized mutagenesis oligos E75R (cga) forward
o_342	TGGTAGATTGGAAatgAAGGTCTATAAGGA	mutant_for_36	FCY1 codon optimized mutagenesis oligos G76M (atg) forward
o_343	TGGTAGATTGGAAtggAAGGTCTATAAGGA	mutant_for_37	FCY1 codon optimized mutagenesis oligos G76W (tgg) forward
o_344	TGGTAGATTGGAAtacAAGGTCTATAAGGA	mutant_for_38	FCY1 codon optimized mutagenesis oligos G76Y (tac) forward
o_345	TGGTAGATTGGAAaacAAGGTCTATAAGGA	mutant_for_39	FCY1 codon optimized mutagenesis oligos G76N (aac) forward
o_346	TGGTAGATTGGAAcatAAGGTCTATAAGGA	mutant_for_40	FCY1 codon optimized mutagenesis oligos G76H (cat) forward
o_347	AGGTAAGGTCTATctaGACACCACCTTGTA	mutant_for_41	FCY1 codon optimized mutagenesis oligos K80L (cta) forward
o_348	CACCACCTTGTACatgACTTTGTCACCATG	mutant_for_42	FCY1 codon optimized mutagenesis oligos T86M (atg) forward
o_349	CACCACCTTGTACaacACTTTGTCACCATG	mutant_for_43	FCY1 codon optimized mutagenesis oligos T86N (aac) forward
o_350	GTACACTACTTTGgttCCATGCGACATGTG	mutant_for_44	FCY1 codon optimized mutagenesis oligos S89V (gtt) forward
o_351	CACTACTTTGTCAatgTGCGACATGTGTAC	mutant_for_45	FCY1 codon optimized mutagenesis oligos P90M (atg) forward
o_352	TACTTTGTCACCAcctGACATGTGTACTGG	mutant_for_46	FCY1 codon optimized mutagenesis oligos C91P (cct) forward
o_353	TTTGTCACCATGCtgcATGTGTACTGGTGC	mutant_for_47	FCY1 codon optimized mutagenesis oligos D92C (tgc) forward
o_354	TTTGTCACCATGCgagATGTGTACTGGTGC	mutant_for_48	FCY1 codon optimized mutagenesis oligos D92E (gag) forward
o_355	GTCACCATGCGACctaTGTACTGGTGCCAT	mutant_for_49	FCY1 codon optimized mutagenesis oligos M93L (cta) forward
o_356	GTCACCATGCGACttcTGTACTGGTGCCAT	mutant_for_50	FCY1 codon optimized mutagenesis oligos M93F (ttc) forward
o_357	CGACATGTGTACTatgGCCATTATTATGTA	mutant_for_51	FCY1 codon optimized mutagenesis oligos G96M (atg) forward
o_358	CGACATGTGTACTtggGCCATTATTATGTA	mutant_for_52	FCY1 codon optimized mutagenesis oligos G96W (tgg) forward
o_359	CGACATGTGTACTcatGCCATTATTATGTA	mutant_for_53	FCY1 codon optimized mutagenesis oligos G96H (cat) forward
o_360	CATGTGTACTGGTtggATTATTATGTACGG	mutant_for_54	FCY1 codon optimized mutagenesis oligos A97W (tgg) forward
o_361	GTGTACTGGTGCCctaATTATGTACGGTAT	mutant_for_55	FCY1 codon optimized mutagenesis oligos I98L (cta) forward
o_362	CGGTATCCCAAGAatcGTCGTCGGTGAAAA	mutant_for_56	FCY1 codon optimized mutagenesis oligos C106I (atc) forward
o_363	TGTCGTCGGTGAAtggGTTAACTTCAAGTC	mutant_for_57	FCY1 codon optimized mutagenesis oligos N111W (tgg) forward
o_364	TAACTTCAAGTCCgacGGTGAAAAGTACTT	mutant_for_58	FCY1 codon optimized mutagenesis oligos K117D (gac) forward
o_365	TAACTTCAAGTCCgagGGTGAAAAGTACTT	mutant_for_59	FCY1 codon optimized mutagenesis oligos K117E (gag) forward
o_366	CTTCAAGTCCAAGtggGAAAAGTACTTGCA	mutant_for_60	FCY1 codon optimized mutagenesis oligos G118W (tgg) forward
o_367	CAAGTCCAAGGGTttcAAGTACTTGCAAAC	mutant_for_61	FCY1 codon optimized mutagenesis oligos E119F (ttc) forward
o_368	GGGTGAAAAGTACaacCAAACCAGAGGTCA	mutant_for_62	FCY1 codon optimized mutagenesis oligos L122N (aac) forward
o_369	GGGTGAAAAGTACcatCAAACCAGAGGTCA	mutant_for_63	FCY1 codon optimized mutagenesis oligos L122H (cat) forward
o_370	GCAAACCAGAGGTgttGAAGTTGTTGTCGT	mutant_for_64	FCY1 codon optimized mutagenesis oligos H127V (gtt) forward
o_371	AGTTGTTGTCGTTtggGACGAAAGATGTAA	mutant_for_65	FCY1 codon optimized mutagenesis oligos D133W (tgg) forward
o_372	AAGATGTAAGAAGgccATGAAGCAATTTAT	mutant_for_66	FCY1 codon optimized mutagenesis oligos I140A (gcc) forward
o_373	AAGATGTAAGAAGgagATGAAGCAATTTAT	mutant_for_67	FCY1 codon optimized mutagenesis oligos I140E (gag) forward
o_374	ATGTAAGAAGATCaaaAAGCAATTTATTGA	mutant_for_68	FCY1 codon optimized mutagenesis oligos M141K (aaa) forward
o_375	GAAGATCATGAAGatgTTTATTGATGAACG	mutant_for_69	FCY1 codon optimized mutagenesis oligos Q143M (atg) forward
o_376	TATTGATGAACGTatcCAAGACTGGTTCGA	mutant_for_70	FCY1 codon optimized mutagenesis oligos P149I (atc) forward
o_377	TATTGATGAACGTtggCAAGACTGGTTCGA	mutant_for_71	FCY1 codon optimized mutagenesis oligos P149W (tgg) forward
o_378	TGATGAACGTCCAttcGACTGGTTCGAAGA	mutant_for_72	FCY1 codon optimized mutagenesis oligos Q150F (ttc) forward
o_379	TGAACGTCCACAAcaaTGGTTCGAAGATAT	mutant_for_73	FCY1 codon optimized mutagenesis oligos D151Q (caa) forward
o_380	TGAACGTCCACAAcgaTGGTTCGAAGATAT	mutant_for_74	FCY1 codon optimized mutagenesis oligos D151R (cga) forward
o_381	ACGTCCACAAGACatgTTCGAAGATATTGG	mutant_for_75	FCY1 codon optimized mutagenesis oligos W152M (atg) forward
o_382	ACAAGACTGGTTCcatGATATTGGTGAATG	mutant_for_76	FCY1 codon optimized mutagenesis oligos E154H (cat) forward
o_383	CTGGTTCGAAGATcaaGGTGAATGAAGCAC	mutant_for_77	FCY1 codon optimized mutagenesis oligos I156Q (caa) forward
o_384	CTGGTTCGAAGATcatGGTGAATGAAGCAC	mutant_for_78	FCY1 codon optimized mutagenesis oligos I156H (cat) forward
o_385	GTTCGAAGATATTgacGAATGAAGCACGCA	mutant_for_79	FCY1 codon optimized mutagenesis oligos G157D (gac) forward
o_386	GTTCGAAGATATTgagGAATGAAGCACGCA	mutant_for_80	FCY1 codon optimized mutagenesis oligos G157E (gag) forward
o_387	TATGGCTTCTAAAtgaGACCAAAAAGGTAT	mutant_for_81	FCY1 codon optimized mutagenesis oligos W10* (tga) forward
o_388	TTCTAAATGGGACaagAAAGGTATGGACAT	mutant_for_82	FCY1 codon optimized mutagenesis oligos Q12K (aag) forward
o_389	CATTGCTTACGAAaagGCTGCTTTGGGTTA	mutant_for_83	FCY1 codon optimized mutagenesis oligos E21K (aag) forward
o_390	CATTGCTTACGAAgatGCTGCTTTGGGTTA	mutant_for_84	FCY1 codon optimized mutagenesis oligos E21D (gat) forward
o_391	GGGTTACAAGGAAtgaGGTGTTCCAATCGG	mutant_for_85	FCY1 codon optimized mutagenesis oligos G29* (tga) forward
o_392	GGGTTACAAGGAAtgtGGTGTTCCAATCGG	mutant_for_86	FCY1 codon optimized mutagenesis oligos G29C (tgt) forward
o_393	GGGTTACAAGGAAtatGGTGTTCCAATCGG	mutant_for_87	FCY1 codon optimized mutagenesis oligos G29Y (tat) forward
o_394	GGGTTACAAGGAAcatGGTGTTCCAATCGG	mutant_for_88	FCY1 codon optimized mutagenesis oligos G29H (cat) forward
o_395	GGAAGGTGGTGTTcagATCGGTGGTTGTTT	mutant_for_89	FCY1 codon optimized mutagenesis oligos P32Q (cag) forward
o_396	CGGTGGTTGTTTGtttAACAACAAGGATGG	mutant_for_90	FCY1 codon optimized mutagenesis oligos I38F (ttt) forward
o_397	CGGTGGTTGTTTGaagAACAACAAGGATGG	mutant_for_91	FCY1 codon optimized mutagenesis oligos I38K (aag) forward
o_398	CGAAATCTCTACTattGAAAACTGTGGTAG	mutant_for_92	FCY1 codon optimized mutagenesis oligos L68I (att) forward
o_399	TAAGGTCTATAAGgatACCACCTTGTACAC	mutant_for_93	FCY1 codon optimized mutagenesis oligos D81D (gat) forward
o_400	TACTTTGTCACCAtgtGACATGTGTACTGG	mutant_for_94	FCY1 codon optimized mutagenesis oligos C91C (tgt) forward
o_401	AGACTGGTTCGAAgagATTGGTGAATGAAG	mutant_for_95	FCY1 codon optimized mutagenesis oligos D155E (gag) forward
o_402	CATTATCACCGGTCATTCCTTGC	FCY1_alt_A	PCR validation of FCY1 knock-in
o_403	TGATGAGAGCCAGCTTAAAGAGTTAAAAATTTCATAGCTAatgGTTCGACCATTGAACTG	Nter_DHFR_for	Amplify N-ter DHFR fragment with 5-prime FCY1 homolgy arm
o_404	AGACCCGCCTCCGCCTGACC	Nter_DHFR_rev	Amplify N-ter DHFR fragment from end of linker
o_405	GGTCAGGCGGAGGCGGGTCTATGGTTACCGGTGGTATGGCTTC	linker_fcy1_for	Amplify FCY1_codon_opt with 5-prime DHFR[1,2] linker homology
o_406	CGATGAAAGACCTCAGGATTGGTTTGAAGATATTGGTGAGGGCGGTGGCGGATCAGGAGGC	DHFR_tag_F	Amplify DHFR tag from pAG25 or pAG32 to tag FCY1
o_407	TATATAAAATTAAATACGTAAATACAGCGTGCTGCGTGCTTTCGACACTGGATGGCGGCGTTAG	DHFR_tag_R	Amplify DHFR tag from pAG25 or pAG32 to tag FCY1
o_408	AAAGCTTGTTCGTGccaAACGGACATGAAG	C_neo_rev_1	Crypto.neo.JEC21 FCY1 c. opt. mutagenesis A21W (tgg) reverse
o_409	TCAGACAAAGACTTgttAGCTTGTTCGTGA	C_neo_rev_2	Crypto.neo.JEC21 FCY1 c. opt. mutagenesis L26N (aac) reverse
o_410	CCAATTGGAATACCgggTTCAGACAAAGAC	C_neo_rev_3	Crypto.neo.JEC21 FCY1 c. opt. mutagenesis G32P (ccc) reverse
o_411	CCAATTGGAATACCttgTTCAGACAAAGAC	C_neo_rev_4	Crypto.neo.JEC21 FCY1 c. opt. mutagenesis G32Q (caa) reverse
o_412	GTTGGCAAATGAACgaaAGCAGCACCAATT	C_neo_rev_5	Crypto.neo.JEC21 FCY1 c. opt. mutagenesis L40F (ttc) reverse
o_413	CTAGAAGTTGGCAAgaaAACCAAAGCAGCA	C_neo_rev_6	Crypto.neo.JEC21 FCY1 c. opt. mutagenesis H42F (ttc) reverse
o_414	CTAGAAGTTGGCAAgtaAACCAAAGCAGCA	C_neo_rev_7	Crypto.neo.JEC21 FCY1 c. opt. mutagenesis H42Y (tac) reverse
o_415	TGGACTCTGTTGTTttgACCTCTGGAAATA	C_neo_rev_8	Crypto.neo.JEC21 FCY1 c. opt. mutagenesis H53Q (caa) reverse
o_416	ACTCTGCCTAAATTgacCAAACAGTCCATT	C_neo_rev_9	Crypto.neo.JEC21 FCY1 c. opt. mutagenesis E72V (gtc) reverse
o_417	AACAAACCTTCTGGttgTCTGCCTAAATTT	C_neo_rev_10	Crypto.neo.JEC21 FCY1 c. opt. mutagenesis V77Q (caa) reverse
o_418	CATGGTGATAGGGTcatAAACATAGCACAT	C_neo_rev_11	Crypto.neo.JEC21 FCY1 c. opt. mutagenesis T89M (atg) reverse
o_419	CATGGTGATAGGGTgttAAACATAGCACAT	C_neo_rev_12	Crypto.neo.JEC21 FCY1 c. opt. mutagenesis T89N (aac) reverse
o_420	CACATGATACATGGgacTAGGGTGGTAAAC	C_neo_rev_13	Crypto.neo.JEC21 FCY1 c. opt. mutagenesis S92V (gtc) reverse
o_421	CTACACATGATACAcatTGATAGGGTGGTA	C_neo_rev_14	Crypto.neo.JEC21 FCY1 c. opt. mutagenesis P93M (atg) reverse
o_422	GCACTACACATGATgggTGGTGATAGGGTG	C_neo_rev_15	Crypto.neo.JEC21 FCY1 c. opt. mutagenesis C94P (ccc) reverse
o_423	CAAGTGGCACTACAgagGATACATGGTGAT	C_neo_rev_16	Crypto.neo.JEC21 FCY1 c. opt. mutagenesis M96L (ctc) reverse
o_424	CAAGTGGCACTACAgaaGATACATGGTGAT	C_neo_rev_17	Crypto.neo.JEC21 FCY1 c. opt. mutagenesis M96F (ttc) reverse
o_425	CCCAAGAAGTTTTCccaTTCAGCCAAGACA	C_neo_rev_18	Crypto.neo.JEC21 FCY1 c. opt. mutagenesis N114W (tgg) reverse
o_426	CTCAACAATTGCTCccaACCCAAGAAGTTT	C_neo_rev_19	Crypto.neo.JEC21 FCY1 c. opt. mutagenesis G120W (tgg) reverse
o_427	TCTCTCAACAATTGgaaACCACCCAAGAAG	C_neo_rev_20	Crypto.neo.JEC21 FCY1 c. opt. mutagenesis E121F (ttc) reverse
o_428	GCACCGTTGTCTCTgttCAATTGCTCACCA	C_neo_rev_21	Crypto.neo.JEC21 FCY1 c. opt. mutagenesis L124N (aac) reverse
o_429	GCACCGTTGTCTCTgtgCAATTGCTCACCA	C_neo_rev_22	Crypto.neo.JEC21 FCY1 c. opt. mutagenesis L124H (cac) reverse
o_430	GGGGAGTTAATCCAcatCTTCATCATGTTT	C_neo_rev_23	Crypto.neo.JEC21 FCY1 c. opt. mutagenesis N145M (atg) reverse
o_431	CCGATATCTTCGTTcatGACCTTACCTCTT	C_neo_rev_24	Crypto.neo.JEC21 FCY1 c. opt. mutagenesis W155M (atg) reverse
o_432	ACTTCACCGATATCgtgGTTCCAGACCTTA	C_neo_rev_25	Crypto.neo.JEC21 FCY1 c. opt. mutagenesis E157H (cac) reverse
o_433	CCAGTGACTTCACCttgATCTTCGTTCCAG	C_neo_rev_26	Crypto.neo.JEC21 FCY1 c. opt. mutagenesis I159Q (caa) reverse
o_434	CCAGTGACTTCACCgtgATCTTCGTTCCAG	C_neo_rev_27	Crypto.neo.JEC21 FCY1 c. opt. mutagenesis I159H (cac) reverse
o_435	GAACCAGTGACTTCgtcGATATCTTCGTTC	C_neo_rev_28	Crypto.neo.JEC21 FCY1 c. opt. mutagenesis G160D (gac) reverse
o_436	GAACCAGTGACTTCttcGATATCTTCGTTC	C_neo_rev_29	Crypto.neo.JEC21 FCY1 c. opt. mutagenesis G160E (gaa) reverse
o_437	CTTCATGTCCGTTtggCACGAACAAGCTTT	C_neo_for_1	Crypto.neo.JEC21 FCY1 c. opt. mutagenesis A21W (tgg) forward
o_438	TCACGAACAAGCTaacAAGTCTTTGTCTGA	C_neo_for_2	Crypto.neo.JEC21 FCY1 c. opt. mutagenesis L26N (aac) forward
o_439	GTCTTTGTCTGAAcccGGTATTCCAATTGG	C_neo_for_3	Crypto.neo.JEC21 FCY1 c. opt. mutagenesis G32P (ccc) forward
o_440	GTCTTTGTCTGAAcaaGGTATTCCAATTGG	C_neo_for_4	Crypto.neo.JEC21 FCY1 c. opt. mutagenesis G32Q (caa) forward
o_441	AATTGGTGCTGCTttcGTTCATTTGCCAAC	C_neo_for_5	Crypto.neo.JEC21 FCY1 c. opt. mutagenesis L40F (ttc) forward
o_442	TGCTGCTTTGGTTttcTTGCCAACTTCTAG	C_neo_for_6	Crypto.neo.JEC21 FCY1 c. opt. mutagenesis H42F (ttc) forward
o_443	TGCTGCTTTGGTTtacTTGCCAACTTCTAG	C_neo_for_7	Crypto.neo.JEC21 FCY1 c. opt. mutagenesis H42Y (tac) forward
o_444	TATTTCCAGAGGTcaaAACAACAGAGTCCA	C_neo_for_8	Crypto.neo.JEC21 FCY1 c. opt. mutagenesis H53Q (caa) forward
o_445	AATGGACTGTTTGgtcAATTTAGGCAGAGT	C_neo_for_9	Crypto.neo.JEC21 FCY1 c. opt. mutagenesis E72V (gtc) forward
o_446	AAATTTAGGCAGAcaaCCAGAAGGTTTGTT	C_neo_for_10	Crypto.neo.JEC21 FCY1 c. opt. mutagenesis V77Q (caa) forward
o_447	ATGTGCTATGTTTatgACCCTATCACCATG	C_neo_for_11	Crypto.neo.JEC21 FCY1 c. opt. mutagenesis T89M (atg) forward
o_448	ATGTGCTATGTTTaacACCCTATCACCATG	C_neo_for_12	Crypto.neo.JEC21 FCY1 c. opt. mutagenesis T89N (aac) forward
o_449	GTTTACCACCCTAgtcCCATGTATCATGTG	C_neo_for_13	Crypto.neo.JEC21 FCY1 c. opt. mutagenesis S92V (gtc) forward
o_450	TACCACCCTATCAatgTGTATCATGTGTAG	C_neo_for_14	Crypto.neo.JEC21 FCY1 c. opt. mutagenesis P93M (atg) forward
o_451	CACCCTATCACCAcccATCATGTGTAGTGC	C_neo_for_15	Crypto.neo.JEC21 FCY1 c. opt. mutagenesis C94P (ccc) forward
o_452	ATCACCATGTATCctcTGTAGTGCCACTTG	C_neo_for_16	Crypto.neo.JEC21 FCY1 c. opt. mutagenesis M96L (ctc) forward
o_453	ATCACCATGTATCttcTGTAGTGCCACTTG	C_neo_for_17	Crypto.neo.JEC21 FCY1 c. opt. mutagenesis M96F (ttc) forward
o_454	TGTCTTGGCTGAAtggGAAAACTTCTTGGG	C_neo_for_18	Crypto.neo.JEC21 FCY1 c. opt. mutagenesis N114W (tgg) forward
o_455	AAACTTCTTGGGTtggGAGCAATTGTTGAG	C_neo_for_19	Crypto.neo.JEC21 FCY1 c. opt. mutagenesis G120W (tgg) forward
o_456	CTTCTTGGGTGGTttcCAATTGTTGAGAGA	C_neo_for_20	Crypto.neo.JEC21 FCY1 c. opt. mutagenesis E121F (ttc) forward
o_457	TGGTGAGCAATTGaacAGAGACAACGGTGC	C_neo_for_21	Crypto.neo.JEC21 FCY1 c. opt. mutagenesis L124N (aac) forward
o_458	TGGTGAGCAATTGcacAGAGACAACGGTGC	C_neo_for_22	Crypto.neo.JEC21 FCY1 c. opt. mutagenesis L124H (cac) forward
o_459	AAACATGATGAAGatgTGGATTAACTCCCC	C_neo_for_23	Crypto.neo.JEC21 FCY1 c. opt. mutagenesis N145M (atg) forward
o_460	AAGAGGTAAGGTCatgAACGAAGATATCGG	C_neo_for_24	Crypto.neo.JEC21 FCY1 c. opt. mutagenesis W155M (atg) forward
o_461	TAAGGTCTGGAACcacGATATCGGTGAAGT	C_neo_for_25	Crypto.neo.JEC21 FCY1 c. opt. mutagenesis E157H (cac) forward
o_462	CTGGAACGAAGATcaaGGTGAAGTCACTGG	C_neo_for_26	Crypto.neo.JEC21 FCY1 c. opt. mutagenesis I159Q (caa) forward
o_463	CTGGAACGAAGATcacGGTGAAGTCACTGG	C_neo_for_27	Crypto.neo.JEC21 FCY1 c. opt. mutagenesis I159H (cac) forward
o_464	GAACGAAGATATCgacGAAGTCACTGGTTC	C_neo_for_28	Crypto.neo.JEC21 FCY1 c. opt. mutagenesis G160D (gac) forward
o_465	GAACGAAGATATCgaaGAAGTCACTGGTTC	C_neo_for_29	Crypto.neo.JEC21 FCY1 c. opt. mutagenesis G160E (gaa) forward
