## Supplementary tables 1-11 for "Asymmetrical dose-responses shape the evolutionary trade-off between antifungal resistance and nutrient use": S_table_5.xlsx

### Sheet: Sheet1
Supplementary table 4: media recipes
Autoclave (15 mins 121 °C) = ------------
* = add 20g/L agar for solid media
All reagents puchased from Bioshop,
except for 5-FC (Alfa Aesar), Cytosine (Alfa Aesar), Nourseothricine (Sigma-Aldrich), Yeast Extract (Fisher Bioreagents) and NaOH (Fisher Bioreagents). Only ddH20 was used for media preparation.
SC complete DO mix			SC-Ura DO mix			SC-Lys-Met DO mix			DHFR-PCA DO mix (-Ade-lys-met)			5-FC stock solution (1mg/ml)						Glucose 40%
Adenine	0.5g		Adenine	0.5g		Adenine	0.5g		Arginine	0.2g		dissolve 50mg 5-FC in 50ml H2O (heating might be required)						dissolve 40g glucose in 80ml H2O
Aspartate	2.0g		Arginine	2.0g		Aspartate	2.0g		Asparagine	1.0g		filter sterilize						adjust volume to 100ml
Arginine	2.0g		Aspartate	2.0g		Arginine	2.0g		Glutamate (MSG)	1.0g		store at 4C in the dark						filter sterilize
Glutamate	2.0g		Glutamate	2.0g		Glutamate	2.0g		Histidine	0.2g
Histidine	2.0g		Histidine	2.0g		Histidine	2.0g		Leucine	0.6g		Cytosine stock solution (1mg/ml)
Leucine	10.0g		Leucine	10.0g		Leucine	10.0g		Phenylalanine	0.5g		dissolve 50mg cytosine in 50ml H2O (heating might be required)
Lysine	2.0g		Lysine	2.0g		Phenylalanine	2.0g		Serine	3.75g		filter sterilize
Methionine	2.0g		Methionine	2.0g		Serine	2.0g		Threonine	2.0g		store at 4C in the dark
Phenylalanine	2.0g		Phenylalanine	2.0g		Threonine	2.0g		Tryptophan	0.4g
Serine	2.0g		Serine	2.0g		Tryptophan	2.0g		Tyrosine	0.3g		PCA YNB stock
Threonine	2.0g		Threonine	2.0g		Tyrosine	2.0g		Uracil	0.2g		dissolve 0.335g in YNB w/o AA, w/o NH4SO4 in 50 ml H2O
Tryptophan	2.0g		Tryptophan	2.0g		Uracil	2.0g		Valine	1.5g		filter sterilize
Tyrosine	2.0g		Tyrosine	2.0g		Valine	2.0g		Dissolve in 1L, filter sterilize
Uracil	2.0g		Valine	2.0g
Valine	2.0g
												SC -lys -met +Hyg, pH buffered 1X, 1L*
												YNB w/o AA, w/o NH4SO4		1.74g
SC 1X, 1 L*				SC -Ura 1X, 1 L*				SC -lys -met 1X, 1L*				SC-Ura DO mix		1.19g
YNB w/o AA, w/o NH4SO4		1.74g		YNB w/o AA, w/o NH4SO4		1.74g		YNB w/o AA, w/o NH4SO4		1.74g		MSG		5.0g
SC complete DO mix		1.34g		SC-Ura DO mix		1.27g		SC-Ura DO mix		1.19g		glucose		20.0g
NH4SO4		5.0g		NH4SO4		5.0g		NH4SO4		5.0g		Succinic acid		10.0g
glucose		20.0g		glucose		20.0g		glucose		20.0g		NaOH		6.0g
adjust volume to		1000ml		adjust volume to		1000ml		adjust volume to		1000ml		adjust volume to		1000ml
												Hygromycin B (100mg/ml)		2.5ml
SC 1.11X + 5-FC, 1L*				SC -Ura 1.11X, 1 L*				MTX PCA media, 18ml 1.1X				DMSO PCA media DMSO, 18ml 1.1X
YNB w/o AA, w/o NH4SO4		1.74g		YNB w/o AA, w/o NH4SO4		1.74g		PCA YNB stock		14.6		PCA YNB stock		14.6
SC complete DO mix		1.34g		SC-Ura DO mix		1.27g		DHFR-PCA DO mix		2		DHFR-PCA DO mix		2
NH4SO4		5.0g		NH4SO4		5.0g		Glucose 40%		1		Glucose 40%		1
glucose		20.0g		glucose		20.0g		MTX 10mg/ml in DMSO		0.4		DMSO		0.4
adjust volume to		800ml		adjust volume to		800ml
5-FC 10X (variable)		100ml		Cytosine 10X (variable)		100ml
SC -UR +2% glucose (1 L)				2YT+Amp, 1L*				YPD, 1 L*
YNB w/o AA, w/o NH4SO4		1.74g		Yeast extract (10 g)		10g		Yeast extract		10.0g
DO -UR mix		1.20g		Tryptone		16g		Tryptone		20.0g
NH4SO4		5.0g		Glucose		2g		Glucose		20.0g
glucose		20.0g		NaCl		5g		adjust volume to		1000ml
adjust volume to		1000ml		adjust volume to		1000ml		for YPD+Nat:
				*add agar for solid media				Nourseothricine (100mg/ml)		1ml
				Ampicillin (100mg/ml)		1ml
								for YPD+Hyg:
								Hygromycin B (100mg/ml)		2.5ml
								for YPD+G418:
								G418 (200mg/ml)		1ml
