## Supplementary tables 1-11 for "Asymmetrical dose-responses shape the evolutionary trade-off between antifungal resistance and nutrient use": S_table_8.csv

	codon	wt	measured	mtx1	mtx2	dmso1	dmso2	mtx_average	dmso_average	hap_fc_1	hap_fc_2	hap_cy_1	hap_cy_2	hap_fc_average	hap_cy_average	2nd_batch_FC	2nd_batch_CY	adjusted_2nd_batch_FC	adjusted_2nd_batch_CY	combined_hap_fc	combined_hap_cy	Escape outlier	CY_score	FC_score	FC_CY_score	ddG_struc_HET	ddG_inter_HET	ddG_inter_HM	Mutation cluster	log_hap_cy	log_hap_fc	ddg_product	mut_reclass
136	8	S	F																			No	0.6928804416431323	-0.1871551750283705		-2.33217	0.0012	0.0012	Silent-like			2.33217
168	10	W	*													0.1115333333333334	0.0025466666666666	0.2190109584843183	0.0160865132133273	0.2190109584843183	0.0160865132133273	Yes	0.9343547766137223	0.9604280937317432					Other	-5.9580045371113615	-2.1909250362232657		Nonsense-like
227	12	Q	K													0.0491999999999999	0.0867333333333334	0.126144637455953	0.1391022999634328	0.126144637455953	0.1391022999634328	Yes	1.1588707492150634	0.4819550224577439		0.38653	0.0	0.0	Other	-2.845781820813056	-2.9868492177855517	0.38653	Silent-like
261	14	G	W	0.0138	0.0136	0.2162799999999998	0.2120799999999998	0.0137	0.2141799999999998	0.20784	0.20716	0.0111999999999999	0.01068	0.2075	0.01094					0.2075	0.01094	No	0.1930383876676837	0.9494615263148536		61.33926	0.0	0.0	Nonsense-like	-6.514243451644255	-2.2688167584278	61.33926	Nonsense-like
263	14	G	Y	0.0138800000000001	0.0155199999999999	0.2018399999999998	0.20676	0.0147	0.2042999999999999	0.1698399999999997	0.1693599999999997	0.0308000000000001	0.0320800000000001	0.1695999999999997	0.0314400000000001					0.1695999999999997	0.0314400000000001	No	-0.0953384008456387	0.4864923644463301		51.91922	0.0	0.0	Other	-4.991254972178201	-2.5597919249862526	51.91922	Front minima
345	18	A	W	0.0125999999999999	0.01624	0.2034399999999996	0.2014399999999998	0.0144199999999999	0.2024399999999997	0.21076	0.2211199999999999	0.00936	0.0076399999999999	0.21594	0.0085					0.21594	0.0085	No	0.2742989533173741	1.0320654500305917		55.47558	-2e-05	-2e-05	Nonsense-like	-6.878321443411748	-2.211297586790928	55.47558	Nonsense-like
350	18	A	N	0.01244	0.0117599999999999	0.19496	0.1989999999999998	0.0121	0.1969799999999999													No	0.1749376806260941	1.019454131606974		11.35292	0.0	0.0	Nonsense-like			11.35292
416	21	E	K													0.1140133333333333	0.0033333333333332	0.2227057468717569	0.0172360113790314	0.2227057468717569	0.0172360113790314	Yes	0.5903091817930384	1.0301299784167488		-0.31063	0.04026	0.04026	Other	-5.858430233761554	-2.166789307859954	0.31063	Nonsense-like
418	21	E	D													0.1086533333333334	0.0035066666666666	0.2147202364860024	0.0174892906358815	0.2147202364860024	0.0174892906358815	Yes	0.7853281216371413	0.859621945763741		0.91632	0.01862	0.01862	Other	-5.837384414914821	-2.219469929297568	0.91632	Nonsense-like
429	22	A	W	0.0157199999999999	0.0130800000000002	0.2037999999999997	0.19544	0.0144	0.1996199999999999	0.1999200000000001	0.2121200000000001	0.00744	0.0053599999999999	0.2060200000000001	0.0063999999999999					0.2060200000000001	0.0063999999999999	No	0.1409809261564722	0.9865552271755538		48.99608	0.0	0.0	Nonsense-like	-7.287712379549472	-2.2791436967981222	48.99608	Nonsense-like
439	22	A	D	0.0179599999999999	0.0159200000000001	0.1892800000000001	0.1849600000000002	0.01694	0.1871200000000001	0.2039999999999997	0.2098	0.01136	0.01344	0.2068999999999998	0.0124	0.1128933333333333	0.0038666666666666	0.2210371327613007	0.0180153321693394	0.2139685663806503	0.0152076660846697	Yes	0.5897867574873978	1.0574877640502218		11.659	-0.00218	-0.00218	Other	-6.0390574296403665	-2.2245292256331677	11.659	Nonsense-like
455	23	A	N	0.0347999999999999	0.03048	0.2162000000000001	0.2166399999999999	0.03264	0.21642	0.1024799999999999	0.10372	0.1259999999999994	0.12392	0.1030999999999999	0.1249599999999997	0.0485466666666666	0.0799333333333332	0.1251712792248536	0.1291659598870066	0.1141356396124267	0.1270629799435031	Yes	0.6328292186073343	0.2326836695783851		0.36438	-0.0019	-0.0019	Other	-2.976384335445556	-3.131178741791819	0.36438	Silent-like
514	26	Y	F	0.08312	0.0853999999999999	0.22588	0.2141200000000003	0.08426	0.2200000000000002													No	0.5614621509200834	-0.1070603950497951		0.37436	0.01558	0.01558	Silent-like			0.37436
567	29	G	*													0.1126666666666666	0.0034266666666666	0.2206994370484702	0.0173723925173353	0.2206994370484702	0.0173723925173353	No							Other	-5.847059734793626	-2.179845145235473		Nonsense-like
574	29	G	C													0.0625466666666666	0.0104799999999999	0.1460289556055559	0.0276789099691576	0.1460289556055559	0.0276789099691576	No				3.40189	0.0133	0.0133	Other	-5.17506906085556	-2.77567363012014	3.40189	Front minima
575	29	G	P	0.01356	0.0159599999999999	0.2176	0.2161199999999996	0.0147599999999999	0.2168599999999998	0.22432	0.21252	0.01424	0.01624	0.21842	0.01524	0.1142799999999999	0.0031999999999999	0.223103035945675	0.0170411811814545	0.2207615179728375	0.0161405905907272	No				6.69246	0.0014	0.0014	Other	-5.953162821399127	-2.179439384131166	6.69246	Nonsense-like
578	29	G	Y													0.0748533333333333	0.0061	0.1643638463668781	0.0212787379787538	0.1643638463668781	0.0212787379787538	No				2.7766	0.0075	0.0075	Other	-5.554443601237532	-2.605035097590579	2.7766	Front minima
582	29	G	Q	0.0263199999999999	0.02576	0.2043999999999997	0.2145599999999996	0.0260399999999999	0.2094799999999996	0.1175200000000002	0.1341999999999998	0.10244	0.1063999999999998	0.12586	0.1044199999999999	0.0557733333333333	0.0437200000000001	0.1359378131280351	0.076250078225099	0.1308989065640176	0.0903350391125495	No				2.65245	0.00602	0.00602	Other	-3.4685705016384345	-2.933475048797929	2.65245	Silent-like
583	29	G	H													0.0528533333333333	0.0601599999999999	0.1315874977686315	0.1002726415863404	0.1315874977686315	0.1002726415863404	No				2.87116	0.0274	0.0274	Other	-3.318000060539516	-2.9259056708903373	2.87116	Silent-like
645	32	P	Q													0.1123466666666666	0.0026799999999999	0.2202226901597685	0.0162813434109043	0.2202226901597685	0.0162813434109043	Yes	0.6055136770287941	1.0242669114501273		11.12663	0.0018	0.0018	Other	-5.940636445189763	-2.182964973421371	11.12663	Nonsense-like
681	34	G	W	0.01736	0.0158	0.21096	0.2189199999999997	0.01658	0.2149399999999999	0.2256	0.2216	0.0112399999999999	0.0117199999999999	0.2236	0.0114799999999999					0.2236	0.0114799999999999	No	0.1371894665761313	1.023461939796679		79.95242	0.00164	0.00164	Nonsense-like	-6.444733547761136	-2.1610079067062595	79.95242	Nonsense-like
723	36	C	W	0.0155199999999999	0.01512	0.2054	0.2034799999999998	0.01532	0.2044399999999999													Yes	0.6026212497372286	0.9868219737209972		28.88454	-0.00058	-0.00058	Other			28.88454
744	37	L	W	0.0153999999999998	0.0168399999999999	0.1936399999999998	0.1883999999999996	0.0161199999999999	0.1910199999999997													Yes	0.8773265270258747	1.0345043430218892		13.37118	0.01244	0.01244	Other			13.37118
745	37	L	F	0.0169599999999998	0.01712	0.2192000000000002	0.2199200000000001	0.0170399999999999	0.2195600000000002	0.2215600000000002	0.2217199999999999	0.01532	0.0173599999999999	0.22164	0.0163399999999999	0.1090266666666667	0.0039333333333333	0.2152764411894878	0.0181127472681279	0.2184582205947439	0.0172263736340639	Yes	0.6103563503253346	0.8549290818431958		10.85346	0.06916	0.06916	Other	-5.859237161501882	-2.1945706993907677	10.85346	Nonsense-like
766	38	I	F													0.1133599999999999	0.0035933333333333	0.2217323886406574	0.0176159302643066	0.2217323886406574	0.0176159302643066	Yes	0.5858843355230221	0.9093360738698694		2.99167	0.0	0.0	Other	-5.826975526905251	-2.1731085735843982	2.99167	Nonsense-like
770	38	I	N	0.0150799999999999	0.0143199999999998	0.2234799999999999	0.21408	0.0146999999999999	0.2187799999999999	0.2299999999999999	0.2326399999999999	0.01636	0.01684	0.2313199999999999	0.0166	0.1143999999999999	0.0034666666666666	0.2232818160289382	0.0174308415766085	0.2273009080144691	0.0170154207883042	Yes	0.7144161887347058	0.9175034127031584		4.45092	0.0	0.0	Other	-5.8770133604410475	-2.137324647487629	4.45092	Nonsense-like
773	38	I	K													0.1145466666666666	0.0032933333333333	0.2235003250195932	0.0171775623197584	0.2235003250195932	0.0171775623197584	No	0.2411589961802761	0.9406963048737578		5.89244	0.0	0.0	Nonsense-like	-5.8633308726651645	-2.1616511654751256	5.89244	Nonsense-like
787	39	N	F	0.0648399999999997	0.0614400000000001	0.2194399999999996	0.2077599999999999	0.0631399999999999	0.2135999999999998	0.12744	0.1248399999999998	0.1175999999999994	0.1155999999999997	0.1261399999999999	0.1165999999999995					0.1261399999999999	0.1165999999999995	No	0.3626136981134703	-0.2050590574888527		-2.31387	0.00022	0.00022	Other	-3.1003603063489593	-2.98690225656567	2.31387	Silent-like
788	39	N	Y	0.0944000000000002	0.0975999999999999	0.2185999999999999	0.20092	0.096	0.2097599999999999	0.1101999999999998	0.1051999999999999	0.1163199999999999	0.1167999999999995	0.1076999999999999	0.1165599999999997					0.1076999999999999	0.1165599999999997	Yes	0.631456492763284	0.1882728783673937		-1.81631	-0.0092	-0.0092	Other	-3.100855312372303	-3.214909845005243	1.81631	Silent-like
1023	50	H	Q	0.0159199999999999	0.01736	0.2127999999999996	0.20736	0.0166399999999999	0.2100799999999998	0.2238799999999998	0.21828	0.0071999999999999	0.0056399999999999	0.2210799999999999	0.0064199999999999	0.1135599999999999	0.0036799999999999	0.222030355446096	0.0177425698927316	0.221555177723048	0.0120812849463658	Yes	0.5835794912012124	0.917499939594411	0.3322628543967164	1.50246	0.06866	0.06866	Other	-6.371082284187611	-2.174262052026137	1.50246	Nonsense-like
1161	57	G	M																			No	0.5265403815880777	-0.341309209873347	0.840006117839209	1.82558	-0.89568	-0.89568	Other			1.82558
1170	57	G	Q	0.01804	0.0200799999999998	0.2043599999999998	0.2017999999999999	0.0190599999999999	0.2030799999999999	0.1352000000000002	0.1523599999999998	0.0290399999999999	0.0223200000000001	0.14378	0.02568					0.14378	0.02568	No	0.8171201221739027	-0.0862584874782467	1.017900024174774	1.42181	-0.85766	-0.85766	Silent-like	-5.283210987314509	-2.798065086061013	1.42181	Front minima
1205	59	A	P	0.0967600000000001	0.0964	0.1893600000000002	0.1893199999999999	0.0965800000000001	0.18934	0.1207199999999999	0.12568	0.1349599999999999	0.1268000000000002	0.1231999999999999	0.1308800000000001					0.1231999999999999	0.1308800000000001	No	0.9129567256458188	-0.0960015738011651	0.9768001005491024	-2.03854	-1.36918	-1.36918	Silent-like	-2.9336834414950617	-3.020925838854549	2.03854	Silent-like
1206	59	A	W	0.0719199999999999	0.0719600000000002	0.2259599999999997	0.2272799999999999	0.0719400000000001	0.2266199999999998	0.21164	0.2310799999999999	0.00868	0.00824	0.22136	0.00846					0.22136	0.00846	No	-0.0567191756860784	0.9867067996910048	0.0384191253600178	32.74996	24.87165	24.87165	Nonsense-like	-6.885126621316862	-2.175533545826857	32.74996	Nonsense-like
1208	59	A	Y	0.0805599999999997	0.0834399999999999	0.2214399999999998	0.2263200000000003	0.0819999999999998	0.22388	0.221	0.2245599999999998	0.0075199999999999	0.00712	0.2227799999999999	0.0073199999999999					0.2227799999999999	0.0073199999999999	No	-0.0192543848261602	0.9560060595861518	-0.0350927185236209	26.8245	23.53287	23.53287	Nonsense-like	-7.093940636152789	-2.166308373860916	26.8245	Nonsense-like
1213	59	A	H	0.0980399999999996	0.1011199999999998	0.2223600000000001	0.22208	0.0995799999999997	0.22222	0.2159200000000001	0.2139599999999997	0.0148000000000001	0.0116399999999998	0.2149399999999999	0.01322					0.2149399999999999	0.01322	No	0.0769721894847957	0.9484492194394644	0.0802249404319397	16.02034	14.25438	14.25438	Nonsense-like	-6.24113401292912	-2.21799410383113	16.02034	Nonsense-like
1228	60	T	F	0.0766	0.0764	0.1905999999999998	0.2149999999999998	0.0765	0.2027999999999998	0.2023200000000002	0.20344	0.0097599999999999	0.0103199999999998	0.2028800000000001	0.0100399999999999					0.2028800000000001	0.0100399999999999	No	-0.3260842690072911	0.4925899746899993	-0.1294158768061706	0.28366	1.53654	1.53654	Other	-6.6380969204860545	-2.301301444297404	0.28366	Nonsense-like
1236	60	T	R	0.1204	0.1215999999999999	0.2122399999999999	0.2132800000000001	0.121	0.21276	0.19944	0.2134800000000001	0.00692	0.00624	0.2064600000000001	0.00658					0.2064600000000001	0.00658	No	-0.1904945382734021	0.5424757507586624	-0.1208836088256705	2.30697	1.13646	1.13646	Other	-7.24769670070157	-2.2760657969786737	2.30697	Nonsense-like
1249	61	L	F	0.0816399999999997	0.08284	0.2010799999999997	0.20568	0.0822399999999998	0.2033799999999999	0.1324399999999999	0.1373199999999999	0.0438399999999998	0.0458799999999999	0.1348799999999999	0.0448599999999999					0.1348799999999999	0.0448599999999999	No	-0.182160128780972	-0.2066144234431383	0.1315735423693983	-0.37234	-0.37444	-0.37444	Front minima	-4.4784265693505425	-2.8902516534947305	0.37234	Front minima
1333	65	I	F	0.0462800000000003	0.0516	0.1909199999999997	0.1899999999999999	0.0489400000000002	0.1904599999999998	0.2143600000000001	0.2221199999999998	0.01268	0.01	0.21824	0.01134					0.21824	0.01134	No	0.2573832779101401	0.5455070034080204	0.1034812024824038	0.39751	0.27142	0.27142	Other	-6.462435549494583	-2.196012545412639	0.39751	Nonsense-like
1350	66	S	M	0.1236000000000001	0.1268000000000002	0.2296800000000001	0.2217199999999999	0.1252000000000002	0.2257	0.1269200000000001	0.1359999999999996	0.0996000000000005	0.1008000000000004	0.1314599999999999	0.1002000000000005					0.1314599999999999	0.1002000000000005	No	0.2907428280087504	-0.3287892323435744	0.7499539429387866	-2.69439	-0.11068	-0.11068	Other	-3.3190455863542336	-2.9273042047254343	2.69439	Silent-like
1391	68	L	I													0.05012	0.0825066666666667	0.1275152847609707	0.1329261827002425	0.1275152847609707	0.1329261827002425	Yes	1.0731980179439102	0.3122188070165335	0.99413276775261	0.37514	-0.03274	-0.03274	Other	-2.9113027921439905	-2.9712579071977223	0.37514	Silent-like
1410	69	E	V	0.0816799999999999	0.0854400000000001	0.2269999999999998	0.2308000000000003	0.08356	0.2289000000000001	0.2066799999999999	0.2042399999999999	0.01524	0.0137599999999999	0.2054599999999999	0.0145	0.0981466666666666	0.0036666666666666	0.1990670469736276	0.0177230868729739	0.2022635234868138	0.016111543436487	No	-0.3476995195159025	0.4057248369137933	-0.0972321964591176	1.61459	2.40764	2.40764	Other	-5.955761483346233	-2.3056919293638183	1.61459	Nonsense-like
1451	71	C	A	0.0869600000000003	0.0861199999999997	0.2228000000000003	0.21848	0.08654	0.2206400000000001	0.1223199999999997	0.1141599999999996	0.1228000000000006	0.1275999999999992	0.1182399999999996	0.1251999999999999					0.1182399999999996	0.1251999999999999	No	1.3368391706404277	0.0816239359633341	0.9982516329156872	0.53594	0.04086	0.04086	Other	-2.9976935326168324	-3.080209920290666	0.53594	Silent-like
1460	71	C	Y	0.0270799999999999	0.0279199999999999	0.2178	0.2007599999999998	0.0274999999999999	0.2092799999999999	0.213	0.2211199999999999	0.0060799999999999	0.0055999999999999	0.21706	0.0058399999999999					0.21706	0.0058399999999999	No	0.1705852859598698	0.9027663340278618	0.2652550419232783	16.29708	3.48638	3.48638	Nonsense-like	-7.4198159155568195	-2.2038342055005424	16.29708	Nonsense-like
1527	74	L	Q							0.1322399999999999	0.1185200000000001	0.1427200000000001	0.13972	0.12538	0.1412200000000001					0.12538	0.1412200000000001	Yes	1.499805110872249	0.1304413737989247	0.9320284751643296	1.36169	0.05918	0.05918	Other	-2.8239836730096184	-2.9956208600010905	1.36169	Silent-like
1551	75	E	R	0.0472799999999999	0.0486400000000002	0.2217600000000001	0.1970800000000001	0.0479600000000001	0.2094200000000001	0.1267599999999999	0.1193600000000003	0.12832	0.1251999999999999	0.1230600000000001	0.1267599999999999					0.1230600000000001	0.1267599999999999	No	1.0456026996361318	0.0598890378113743	1.0370348987311	0.06647	-1.25716	-1.25716	Silent-like	-2.9798285300545793	-3.022566197235802	0.06647	Silent-like
1560	76	G	M	0.1088400000000002	0.1076000000000005	0.2080799999999998	0.20432	0.1082200000000004	0.2061999999999999	0.1576400000000002	0.1578399999999997	0.0228000000000001	0.01756	0.15774	0.02018					0.15774	0.02018	No	-0.2377427531864222	-0.6919076939325425	-0.3120655671384192	16.6263	16.23322	16.23322	Front minima	-5.6309300153304545	-2.6643795470976097	16.6263	Front minima
1563	76	G	W	0.1013199999999998	0.1022799999999999	0.19008	0.1907999999999998	0.1017999999999998	0.1904399999999999	0.1518000000000001	0.14988	0.01628	0.0150399999999999	0.15084	0.01566					0.15084	0.01566	No	-0.6738773256814528	-0.5723418049142522	-0.1982103223377394	30.2908	29.54518	29.54518	Front minima	-5.996771977145771	-2.728909039295148	30.2908	Front minima
1565	76	G	Y	0.1055999999999999	0.1067999999999997	0.2288800000000002	0.2196000000000002	0.1061999999999998	0.2242400000000002	0.1419200000000002	0.1364399999999999	0.04464	0.0347599999999999	0.13918	0.0396999999999999					0.13918	0.0396999999999999	No	-0.2820985686779032	-0.3985864124957512	-0.2262926919286689	26.19652	25.8509	25.8509	Front minima	-4.654717182406495	-2.8449761823634656	26.19652	Front minima
1568	76	G	N	0.01272	0.01296	0.21604	0.2099199999999998	0.01284	0.2129799999999999	0.1372799999999996	0.129	0.06084	0.0525200000000001	0.1331399999999998	0.05668					0.1331399999999998	0.05668	No	-0.3565633890027305	-0.7353284083463192	-0.0536584019485073	17.04916	16.74762	16.74762	Front minima	-4.141016431518793	-2.9089840215186467	17.04916	Front minima
1570	76	G	H	0.1008000000000004	0.1011999999999995	0.21828	0.2147999999999998	0.1009999999999999	0.2165399999999999	0.1298399999999997	0.1343200000000002	0.0695999999999994	0.0708000000000002	0.1320799999999999	0.0701999999999998					0.1320799999999999	0.0701999999999998	No	-0.3675164334692781	-0.5075620901578608	0.0351436522051541	23.15024	22.10602	22.10602	Front minima	-3.8323851592448928	-2.920516069523555	23.15024	Front minima
1642	80	K	L	0.1095999999999994	0.1076000000000005	0.2120800000000002	0.2039200000000001	0.1086	0.2080000000000001	0.1393600000000003	0.1381599999999996	0.0511999999999999	0.0409599999999998	0.13876	0.0460799999999999					0.13876	0.0460799999999999	No	-0.4784671432779777	-0.5760635042574083	-0.2368715153224635	2.16818	2.03518	2.03518	Front minima	-4.439715472994503	-2.8493363491504295	2.16818	Front minima
1678	81	D	D													0.0487066666666666	0.0815599999999997	0.1254096526692044	0.1315428882974456	0.1254096526692044	0.1315428882974456	Yes	1.0242864869213937	0.3094548343890067	0.9986320666974698	0.0	0.0	0.0	Other	-2.9263948417872094	-2.9952796995221447	0.0	Silent-like
1770	86	T	M	0.0999999999999996	0.1008	0.20384	0.2002000000000001	0.1003999999999998	0.2020200000000001	0.1535199999999998	0.17836	0.0387600000000003	0.11636	0.1659399999999999						0.1659399999999999		No	-0.581939863084719	-0.4651329049914781	-0.1300878301557369	1.63236	0.01096	0.01096	Front minima			1.63236
1778	86	T	N	0.0212399999999999	0.0238	0.20248	0.1974400000000002	0.0225199999999999	0.1999600000000001	0.2373199999999999	0.2286800000000002	0.01624	0.0152799999999999	0.2330000000000001	0.0157599999999999	0.1099599999999999	0.0037733333333332	0.2166669529482011	0.0178789510310354	0.2248334764741006	0.0168194755155177	No				4.28117	-0.0002	-0.0002	Other	-5.8937234712779345	-2.153071233939456	4.28117	Nonsense-like
1830	89	S	V	0.0598399999999998	0.06528	0.1871199999999997	0.1845999999999996	0.0625599999999999	0.1858599999999997	0.12372	0.11992	0.11856	0.1189199999999999	0.12182	0.1187399999999999	0.0504133333333332	0.0794533333333333	0.1279523027422804	0.1284645711757296	0.1248861513711402	0.1236022855878648	No	1.4875962061476629	-0.0394524101664371	0.9463266234922008	2.00127	-0.01148	-0.01148	Other	-3.0162226738474134	-3.001314589565939	2.00127	Silent-like
1854	90	P	M	0.0288400000000002	0.0307599999999999	0.2056799999999996	0.1986400000000001	0.0298	0.2021599999999999	0.1857600000000001	0.1631599999999999	0.0149199999999998	0.0150399999999999	0.17446	0.0149799999999998	0.0932399999999999	0.0038133333333333	0.1917569280135338	0.0179374000903086	0.1831084640067669	0.0164587000451542	No	-1.130309528688043	0.1380893991939248	-0.2512462696967018	3.30662	-0.00348	-0.00348	Other	-5.925005797664712	-2.4492296150663444	3.30662	Front minima
1876	91	C	C													0.0497733333333333	0.0810133333333332	0.126998808964877	0.1307440844873801	0.126998808964877	0.1307440844873801	Yes	1.1147618160524737	0.3626046267360753	0.9359838149906224	0.01445	0.007	0.007	Other	-2.9351824216372093	-2.97711312787829	0.01445	Silent-like
1877	91	C	P	0.0208400000000001	0.01932	0.21876	0.2192000000000002	0.02008	0.2189800000000001	0.2290399999999999	0.2439200000000001	0.0073199999999999	0.0067999999999999	0.23648	0.0070599999999999					0.23648	0.0070599999999999	No	-0.013759144972567	1.0198158085721245	-0.060377216452681	-2.54135	0.84356	0.84356	Nonsense-like	-7.146116101165652	-2.080209920290661	2.54135	Nonsense-like
1897	92	D	C	0.0533599999999996	0.0525999999999999	0.2021200000000003	0.2126400000000003	0.0529799999999998	0.2073800000000003	0.1567600000000002	0.1560000000000001	0.02468	0.0230399999999999	0.1563800000000001	0.0238599999999999					0.1563800000000001	0.0238599999999999	No	-0.707193609966249	-0.4624564376587446	-0.2961052469016677	2.26568	2.31928	2.31928	Front minima	-5.38926214674159	-2.6768720818958918	2.26568	Front minima
1910	92	D	E	0.1098800000000004	0.1142400000000001	0.1990799999999999	0.1948799999999999	0.1120600000000002	0.1969799999999999													No	0.8607817504987247	0.0038978076866204	0.9113392844349568	0.22337	1.57592	1.57592	Silent-like			0.22337
1915	93	M	L	0.0953999999999997	0.0948799999999998	0.1998000000000002	0.1997199999999996	0.0951399999999997	0.1997599999999999	0.1439599999999998	0.1301199999999998	0.0827999999999997	0.0719200000000002	0.1370399999999998	0.0773599999999999	0.0537466666666666	0.0316533333333334	0.1329184161662572	0.0586179453443823	0.1349792080831285	0.0679889726721911	No	-0.1533128131967152	-0.3407817199272646	0.3827614140709984	0.02557	0.09616	0.09616	Front minima	-3.8785554193123875	-2.8891909002448393	0.02557	Front minima
1921	93	M	F	0.1018799999999995	0.1036000000000001	0.1972399999999998	0.1941199999999998	0.1027399999999998	0.1956799999999998	0.1598399999999999	0.15144	0.04312	0.0416799999999999	0.15564	0.0423999999999999					0.15564	0.0423999999999999	No	-0.3982135575045473	-0.4140396982435873	-0.275609785387381	1.47363	0.7064	0.7064	Front minima	-4.5597919249862535	-2.6837152094639563	1.47363	Front minima
1980	96	G	M	0.0172399999999999	0.0212399999999999	0.1903999999999994	0.1875999999999997	0.0192399999999999	0.1889999999999996	0.2567599999999999	0.2323199999999996	0.01672	0.01624	0.2445399999999997	0.01648					0.2445399999999997	0.01648	No	-0.1374390008473583	1.0403899805493846	-0.1678604217746408	6.1407	7.00624	7.00624	Nonsense-like	-5.923139947253593	-2.031857625285823	6.1407	Nonsense-like
1983	96	G	W	0.0155199999999999	0.0134399999999998	0.2008399999999999	0.2026799999999999	0.0144799999999999	0.2017599999999999	0.2373199999999999	0.2242000000000001	0.01336	0.01156	0.23076	0.01246					0.23076	0.01246	No	-0.127613057560025	0.9889663843959576	-0.0847948776372677	26.0568	26.09121	26.09121	Nonsense-like	-6.32655212141281	-2.1155349263757586	26.0568	Nonsense-like
1990	96	G	H	0.0160799999999998	0.0170399999999999	0.22784	0.2033599999999999	0.0165599999999999	0.2156	0.2184399999999997	0.2232399999999996	0.0214399999999999	0.0236799999999999	0.2208399999999997	0.0225599999999999					0.2208399999999997	0.0225599999999999	No	-0.0201237047424646	1.0406103719506998	-0.0708866945519131	15.92592	15.11464	15.11464	Nonsense-like	-5.470089122038025	-2.1789265886448748	15.92592	Nonsense-like
2004	97	A	W							0.2438000000000002	0.21848	0.00456	0.0048799999999999	0.2311400000000001	0.00472					0.2311400000000001	0.00472	No	-0.0391516009746664	1.040306098102679	-0.0978600152699586	15.6594	7.4211	7.4211	Nonsense-like	-7.726997425074971	-2.113161147465949	15.6594	Nonsense-like
2020	98	I	L	0.0509599999999998	0.0523199999999999	0.1988399999999996	0.1947999999999998	0.0516399999999999	0.1968199999999997	0.1376400000000002	0.1360800000000002	0.1270799999999998	0.12996	0.1368600000000002	0.1285199999999999					0.1368600000000002	0.1285199999999999	No	0.7757944254626923	-0.1093236045105362	0.8829090747235888	0.27082	-0.0392	-0.0392	Silent-like	-2.9599352089654007	-2.869227242403516	0.27082	Silent-like
2189	106	C	I	0.1188000000000002	0.1195999999999992	0.2075199999999997	0.1953599999999999	0.1191999999999997	0.2014399999999998	0.1401600000000002	0.1289599999999997	0.1326800000000001	0.1250399999999998	0.13456	0.1288599999999999					0.13456	0.1288599999999999	No	0.9509286231763662	-0.0883683729740621	0.9859299285103504	-2.8676	-0.00034	-0.00034	Silent-like	-2.9561235950153817	-2.893678484181667	2.8676	Silent-like
2298	111	N	W	0.0245600000000001	0.0226399999999999	0.2028400000000001	0.2020399999999997	0.0236	0.2024399999999999	0.2388799999999999	0.2348000000000003	0.0175999999999998	0.0159199999999999	0.2368400000000001	0.0167599999999998					0.2368400000000001	0.0167599999999998	No				3.04857	0.00654	0.00654	Other	-5.898834040737477	-2.0780153360141873	3.04857	Nonsense-like
2434	117	K	D	0.0888399999999998	0.08752	0.1941600000000001	0.18968	0.0881799999999999	0.1919200000000001	0.1580399999999997	0.1251199999999999	0.1246	0.1244000000000005	0.1415799999999998	0.1245000000000002					0.1415799999999998	0.1245000000000002	No	0.8776381200708482	-0.0546576591786177		-2.39897	-1.17996	-1.17996	Silent-like	-3.0057823525940037	-2.8203106143443817	2.39897	Silent-like
2435	117	K	E							0.1570400000000003	0.1234799999999998	0.1271999999999993	0.1303199999999997	0.14026	0.1287599999999995					0.14026	0.1287599999999995	No	0.9970160919653418	0.0348776695318164		-1.62383	-1.81496	-1.81496	Silent-like	-2.957243612959139	-2.8338244617637858	1.62383	Silent-like
2445	118	G	W							0.2366799999999997	0.2243599999999999	0.01836	0.0148399999999999	0.2305199999999998	0.0166	0.1143333333333334	0.0037733333333333	0.2231824937604589	0.0178789510310355	0.2268512468802293	0.0172394755155177	No	-0.2830108177025879	1.041073802581963		51.61766	5.37362	5.37362	Other	-5.858140306453967	-2.140181505452266	51.61766	Nonsense-like
2467	119	E	F							0.1484400000000003	0.1361999999999996	0.0575999999999998	0.0607999999999995	0.14232	0.0591999999999997					0.14232	0.0591999999999997	No	-0.668322973083265	-0.7462280354221205		0.62278	0.36824	0.36824	Front minima	-4.078259013920507	-2.812789679169652	0.62278	Front minima
2534	122	L	N							0.2243999999999997	0.2328000000000001	0.0056799999999999	0.00608	0.2285999999999999	0.00588					0.2285999999999999	0.00588	No	-0.1271143356546256	1.1353921482781135		3.55571	-0.03458	-0.03458	Nonsense-like	-7.409968129600447	-2.129102691334972	3.55571	Nonsense-like
2536	122	L	H							0.25976	0.2345999999999999	0.00656	0.0074	0.2471799999999999	0.00698					0.2471799999999999	0.00698	No	-0.1458734779461104	1.1097695832982477		3.67545	0.04192	0.04192	Nonsense-like	-7.162557248227159	-2.0163660792668785	3.67545	Nonsense-like
2628	127	H	V							0.14372	0.1317199999999996	0.1253200000000003	0.1247999999999995	0.1377199999999998	0.1250599999999999					0.1377199999999998	0.1250599999999999	No	0.8181712649931915	-0.2146449768247627		0.75163	-0.13142	-0.13142	Silent-like	-2.9993076725256786	-2.8601900088668986	0.75163	Silent-like
2760	133	D	W							0.1774399999999998	0.1781999999999999	0.02332	0.0192799999999999	0.1778199999999998	0.0212999999999999					0.1778199999999998	0.0212999999999999	No	-1.0497609880625074	0.1857891736075261		0.55359	0.0	0.0	Other	-5.553002759323618	-2.4915104969395325	0.55359	Front minima
2900	140	I	A							0.1529199999999999	0.1339200000000002	0.0734799999999999	0.0696000000000003	0.1434200000000001	0.0715400000000001					0.1434200000000001	0.0715400000000001	No	-0.8970283393338516	-0.46472393177444		2.59021	0.0	0.0	Front minima	-3.805106071441584	-2.801681872180334	2.59021	Front minima
2918	140	I	E							0.2324399999999999	0.2334	0.0078	0.00644	0.23292	0.00712					0.23292	0.00712	No	-0.1374343749811007	1.1266682046900551		2.29916	-0.00178	-0.00178	Nonsense-like	-7.133907043470414	-2.102093571001992	2.29916	Nonsense-like
2936	141	M	K							0.2428000000000003	0.2423200000000003	0.00896	0.00644	0.2425600000000003	0.0077					0.2425600000000003	0.0077	Yes	0.4445977847589856	0.9663829796667984		4.06063	0.06284	0.06284	Other	-7.020925838854548	-2.043586436265718	4.06063	Nonsense-like
2967	143	Q	M							0.1421999999999998	0.13944	0.1276000000000001	0.1301199999999998	0.1408199999999999	0.1288599999999999	0.0498133333333332	0.0817066666666668	0.1270584023259646	0.1317572015147808	0.1339392011629823	0.1303086007573904	No	0.7161288967831984	-0.7741473938650961		-0.70408	0.00272	0.00272	Other	-2.939995785651042	-2.90034982618666	0.70408	Silent-like
3092	149	P	I							0.15408	0.1531600000000001	0.0471999999999992	0.0452000000000003	0.1536200000000001	0.0461999999999998					0.1536200000000001	0.0461999999999998	No	-0.3426953420601162	-0.6925903060810578		2.5711	0.0	0.0	Front minima	-4.435963338133398	-2.7025620401403256	2.5711	Front minima
3096	149	P	W							0.1498399999999997	0.1396799999999998	0.0419199999999999	0.0383599999999999	0.1447599999999997	0.0401399999999999					0.1447599999999997	0.0401399999999999	No	-0.9334608684585848	-1.1066324233785427		3.80966	-0.00566	-0.00566	Front minima	-4.638815573074198	-2.7882650820642763	3.80966	Front minima
3118	150	Q	F							0.137	0.14412	0.1184000000000002	0.1244000000000005	0.14056	0.1214000000000004	0.0481066666666667	0.0781999999999999	0.1245157522528887	0.126633167318506	0.1325378761264444	0.1240165836592532	Yes	1.6875802120093089	0.4024242392556318		0.30334	0.0012	0.0012	Other	-3.0113950423135902	-2.9155233888634484	0.30334	Silent-like
3144	151	D	Q							0.1314799999999998	0.11728	0.0679999999999996	0.0704000000000002	0.1243799999999999	0.0691999999999999					0.1243799999999999	0.0691999999999999	No	-0.816082497680189	-0.6306642116670464		1.01561	0.33468	0.33468	Front minima	-3.853084151912727	-3.0071735726062423	1.01561	Front minima
3147	151	D	R							0.1952799999999999	0.1945200000000002	0.01336	0.0127599999999998	0.1949	0.0130599999999999					0.1949	0.0130599999999999	No	-1.0308484051345637	-0.360654244969296		1.96675	0.40174	0.40174	Front minima	-6.258701292890392	-2.3591940042915596	1.96675	Front minima
3156	152	W	M							0.1875599999999999	0.1852399999999998	0.02556	0.01808	0.1863999999999999	0.02182					0.1863999999999999	0.02182	No	-0.9790773103150312	-0.1553228351065003		2.10439	0.00914	0.00914	Front minima	-5.518205088113205	-2.42352623489517	2.10439	Front minima
3208	154	E	H							0.1571600000000002	0.1407199999999999	0.0341199999999999	0.0245999999999999	0.14894	0.0293599999999999	0.0590133333333332	0.0067466666666666	0.1407648753761405	0.0222236644370022	0.1448524376880703	0.025791832218501	No	-0.9536748759127164	-0.7332234428655499		1.77123	1.0818	1.0818	Front minima	-5.276941925811866	-2.787344131294593	1.77123	Front minima
3233	155	D	E													0.1009866666666667	0.0041599999999999	0.2032981756108558	0.0184439586040087	0.2032981756108558	0.0184439586040087	Yes	0.6282979806464122	0.7933632928489124		3.98187	-0.01388	-0.01388	Other	-5.760707856922352	-2.2983308263302993	3.98187	Nonsense-like
3249	156	I	Q							0.14988	0.1677999999999997	0.0161599999999999	0.0155999999999998	0.1588399999999998	0.0158799999999998					0.1588399999999998	0.0158799999999998	No	-1.0253310263549738	-0.218349300784852		1.8976	0.24268	0.24268	Front minima	-5.976645277293872	-2.6543538289123454	1.8976	Front minima
3250	156	I	H							0.1626400000000001	0.1482800000000002	0.02112	0.0214799999999999	0.1554600000000001	0.0212999999999999					0.1554600000000001	0.0212999999999999	No	-0.918599233460485	-0.7888234766721826		3.51328	0.18452	0.18452	Front minima	-5.553002759323618	-2.68538467353556	3.51328	Front minima
3274	157	G	D							0.21184	0.2011199999999999	0.0134	0.0100799999999999	0.20648	0.01174					0.20648	0.01174	Yes	0.4053284565155967	0.7892674375476427		17.12332	11.1046	11.1046	Other	-6.412423781326759	-2.275926048342842	17.12332	Nonsense-like
3275	157	G	E							0.18588	0.22736	0.0198399999999999	0.0117199999999999	0.20662	0.0157799999999999	0.1107466666666666	0.0030666666666666	0.2178389557162596	0.0168463509838775	0.2122294778581298	0.0163131754919387	No				18.43	12.4621	12.4621	Other	-5.937818548095677	-2.236303039925232	18.43	Nonsense-like
