## Supplementary tables 1-11 for "Asymmetrical dose-responses shape the evolutionary trade-off between antifungal resistance and nutrient use": S_table_9.csv

	well	mol	conc	molar	growth	auc	rel_FC_growth	rel_CY_growth
0	B2	5-FC	100.0	774.6533426291734	0.005479999999999985	3.1714064743055554	0.9521146452289411
1	C2	5-FC	100.0	774.6533426291734	0.007599999999999996	3.7082396611111106	0.9335896539671444
2	D2	5-FC	100.0	774.6533426291734	0.008200000000000096	3.768887322916667	0.9283467319119181
3	E2	5-FC	0.09765625	0.7564974049113021	0.10251999999999994	15.612712081944442	0.10415938483048015
4	F2	5-FC	0.09765625	0.7564974049113021	0.10288000000000008	16.173432842361112	0.10101363159734367
5	G2	5-FC	0.09765625	0.7564974049113021	0.10260000000000025	16.234920094444444	0.10346032855644738
6	B3	5-FC	50.0	387.3266713145867	0.005159999999999942	3.194383966666666	0.9549108703250617
7	C3	5-FC	50.0	387.3266713145867	0.007560000000000067	3.7875048680555548	0.9339391821041588
8	D3	5-FC	50.0	387.3266713145867	0.008319999999999994	3.8519072243055557	0.9272981475008739
9	E3	5-FC	0.048828125	0.37824870245565106	0.1095600000000001	15.888563595833332	0.04264243271583357
10	F3	5-FC	0.048828125	0.37824870245565106	0.1077999999999999	16.446119259722224	0.0580216707444966
11	G3	5-FC	0.048828125	0.37824870245565106	0.10819999999999985	16.466406705555556	0.05452638937434673
12	B4	5-FC	25.0	193.66333565729335	0.007199999999999984	3.591380169444444	0.9370849353372949
13	C4	5-FC	25.0	193.66333565729335	0.008840000000000015	4.1501594625000005	0.9227542817196783
14	D4	5-FC	25.0	193.66333565729335	0.010079999999999978	4.245079386111111	0.9119189094722128
15	E4	5-FC	0.0244140625	0.18912435122782553	0.11187999999999998	16.160022377083333	0.02236980076896289
16	F4	5-FC	0.0244140625	0.18912435122782553	0.11000000000000032	16.544034924305553	0.03879762320866631
17	G4	5-FC	0.0244140625	0.18912435122782553	0.10999999999999988	16.555448990277778	0.038797623208670196
18	B5	5-FC	12.5	96.83166782864667	0.013800000000000034	4.309806876388889	0.8794127927298145
19	C5	5-FC	12.5	96.83166782864667	0.01568000000000014	5.092753690277776	0.8629849702901072
20	D5	5-FC	12.5	96.83166782864667	0.01739999999999986	5.293362185416666	0.8479552603984635
21	E5	5-FC	0.01220703125	0.09456217561391277	0.11352000000000007	16.242936992361113	0.008039147151345905
22	F5	5-FC	0.01220703125	0.09456217561391277	0.11275999999999997	16.802168152777778	0.014680181754632371
23	G5	5-FC	0.01220703125	0.09456217561391277	0.11316000000000015	16.812111212499996	0.0111849003844805
24	B6	5-FC	6.25	48.415833914323336	0.024480000000000057	5.685805388194443	0.7860887801468015
25	C6	5-FC	6.25	48.415833914323336	0.02507999999999999	6.473918063888889	0.7808458580915767
26	D6	5-FC	6.25	48.415833914323336	0.026519999999999877	6.7874501875	0.7682628451590365
27	E6	5-FC	0.006103515625	0.04728108780695638	0.11055999999999999	15.868468099305552	0.033904229290458776
28	F6	5-FC	0.006103515625	0.04728108780695638	0.11180000000000012	16.664028003472225	0.023068857042991775
29	G6	5-FC	0.006103515625	0.04728108780695638	0.11196000000000028	16.723041191666667	0.021670744494930227
30	B7	5-FC	3.125	24.207916957161668	0.035600000000000076	7.373776406944444	0.6889199580566232
31	C7	5-FC	3.125	24.207916957161668	0.036720000000000086	8.192787103472224	0.6791331702202023
32	D7	5-FC	3.125	24.207916957161668	0.03739999999999988	8.500894881944445	0.6731911918909486
33	E7	5-FC	0.0030517578125	0.02364054390347819	0.1114799999999998	15.929465695138887	0.02586508213911476
34	F7	5-FC	0.0030517578125	0.02364054390347819	0.11216000000000004	16.728098517361108	0.01992310380985718
35	G7	5-FC	0.0030517578125	0.02364054390347819	0.11247999999999991	16.762514186805554	0.01712687871373808
36	B8	5-FC	1.5625	12.103958478580834	0.04703999999999997	8.996742766666667	0.5889549108703256
37	C8	5-FC	1.5625	12.103958478580834	0.04859999999999998	10.072544662499999	0.5753233135267395
38	D8	5-FC	1.5625	12.103958478580834	0.04848000000000008	10.115281771527775	0.5763718979377837
39	E8	5-FC	0.00152587890625	0.011820271951739096	0.1120000000000001	15.975171925	0.021321216357916728
40	F8	5-FC	0.00152587890625	0.011820271951739096	0.11328000000000005	16.86603742152778	0.010136315973436338
41	G8	5-FC	0.00152587890625	0.011820271951739096	0.11308000000000007	16.732756305555558	0.011883956658511274
42	B9	5-FC	0.78125	6.051979239290417	0.06271999999999989	11.401023852777778	0.4519398811604348
43	C9	5-FC	0.78125	6.051979239290417	0.06487999999999983	12.426130696527776	0.4330653617616238
44	D9	5-FC	0.78125	6.051979239290417	0.06520000000000015	12.64314711388889	0.4302691366655008
45	E9	5-FC	0.000762939453125	0.005910135975869548	0.11212	16.069782212499998	0.020272631946872566
46	F9	5-FC	0.000762939453125	0.005910135975869548	0.11339999999999995	16.960065091666667	0.009087731562392065
47	G9	5-FC	0.000762939453125	0.005910135975869548	0.11291999999999991	16.794241879166663	0.01328206920657271
48	B10	5-FC	0.390625	3.0259896196452085	0.08028000000000013	13.91541908402778	0.29849702901083486
49	C10	5-FC	0.390625	3.0259896196452085	0.08240000000000003	14.942256443055554	0.2799720377490391
50	D10	5-FC	0.390625	3.0259896196452085	0.08040000000000003	14.728553779166667	0.2974484445997907
51	E10	5-FC	0.0003814697265625	0.002955067987934774	0.11352000000000029	16.145301126388887	0.008039147151344017
52	F10	5-FC	0.0003814697265625	0.002955067987934774	0.11471999999999971	16.95026443055556	-0.002446696959101935
53	G10	5-FC	0.0003814697265625	0.002955067987934774	0.1137999999999999	16.834428154166662	0.005592450192242193
54	B11	5-FC	0.1953125	1.5129948098226043	0.0928	14.996555524999998	0.1890947221251318
55	C11	5-FC	0.1953125	1.5129948098226043	0.09528000000000003	16.636138898611108	0.16742397763019967
56	D11	5-FC	0.1953125	1.5129948098226043	0.09431999999999996	16.30081928888889	0.17581265291856096
57	E11	5-FC	0.0	0.0	0.11240000000000006	16.090655104861114	0.017825934987766856
58	F11	5-FC	0.0	0.0	0.11560000000000015	17.098652743055553	-0.010136315973436227
59	G11	5-FC	0.0	0.0	0.11532000000000009	17.14928191527778	-0.007689619014330518
0	B2	Cyto	24.0	216.1967390325196	0.12280000000000002	17.66881395972222		1.010755048287971
1	C2	Cyto	24.0	216.1967390325196	0.11968000000000023	17.38893728611111		0.9850746268656726
2	D2	Cyto	24.0	216.1967390325196	0.12200000000000011	17.455562744444446		1.0041703248463563
3	E2	Cyto	20.0	180.16394919376629	0.11819999999999986	17.165805370833336		0.9728928884986809
4	F2	Cyto	20.0	180.16394919376629	0.11752000000000007	17.140299468055556		0.9672958735733095
5	G2	Cyto	20.0	180.16394919376629	0.11951999999999985	17.346673562499998		0.9837576821773464
6	B3	Cyto	12.0	108.0983695162598	0.11648000000000014	16.722688411111108		0.95873573309921
7	C3	Cyto	12.0	108.0983695162598	0.11880000000000002	16.91728832777778		0.9778314310798938
8	D3	Cyto	12.0	108.0983695162598	0.11820000000000008	16.77234851805556		0.9728928884986828
9	E3	Cyto	16.0	144.13115935501304	0.11368	16.356426381944445		0.9356892010535549
10	F3	Cyto	16.0	144.13115935501304	0.11711999999999989	16.362396108333336		0.9640035118525003
11	G3	Cyto	16.0	144.13115935501304	0.11687999999999987	16.272625699999995		0.9620280948200156
15	E4	Cyto	14.0	126.1147644356364	0.11499999999999977	15.580015477777781		0.9465539947322185
16	F4	Cyto	14.0	126.1147644356364	0.11612	15.426438220833335		0.955772607550482
17	G4	Cyto	14.0	126.1147644356364	0.11568	15.33096850138889		0.9521510096575935
18	B5	Cyto	3.12	28.105576074227542	0.007920000000000038	4.062701752777778		0.06518876207199323
19	C5	Cyto	3.12	28.105576074227542	0.007879999999999998	4.102843058333333		0.06485952589991212
20	D5	Cyto	3.12	28.105576074227542	0.008280000000000065	4.135366122222222		0.0681518876207204
21	E5	Cyto	11.0	99.09017205657146	0.10559999999999992	13.879251368055554		0.8691834942932382
22	F5	Cyto	11.0	99.09017205657146	0.10851999999999995	13.658849297222222		0.8932177348551348
23	G5	Cyto	11.0	99.09017205657146	0.10831999999999997	13.651193166666667		0.8915715539947311
24	B6	Cyto	1.56	14.052788037113771	0.006360000000000032	3.659230743055556		0.05234855136084306
25	C6	Cyto	1.56	14.052788037113771	0.006400000000000017	3.6307596930555555		0.0526777875329237
26	D6	Cyto	1.56	14.052788037113771	0.007520000000000027	3.6795599		0.06189640035118541
27	E6	Cyto	10.0	90.08197459688314	0.09864000000000006	12.917757566666667		0.8118964003511849
28	F6	Cyto	10.0	90.08197459688314	0.09767999999999999	12.659006558333335		0.8039947322212458
29	G6	Cyto	10.0	90.08197459688314	0.09787999999999997	12.52771108472222		0.8056409130816495
30	B7	Cyto	0.78	7.026394018556886	0.006680000000000019	3.4934859736111106		0.05498244073748913
31	C7	Cyto	0.78	7.026394018556886	0.00539999999999996	3.4638297097222224		0.044446883230903934
32	D7	Cyto	0.78	7.026394018556886	0.005920000000000036	3.4308317291666666		0.048726953467954595
33	E7	Cyto	9.0	81.07377713719484	0.08492000000000033	11.138241765277776		0.6989683933274823
34	F7	Cyto	9.0	81.07377713719484	0.0875199999999996	11.197999672222222		0.7203687445127265
35	G7	Cyto	9.0	81.07377713719484	0.08511999999999986	11.090443430555556		0.7006145741878823
36	B8	Cyto	0.39	3.513197009278443	0.005600000000000049	3.390850391666667		0.046093064091308526
37	C8	Cyto	0.39	3.513197009278443	0.005800000000000027	3.4148446888888895		0.04773924495171221
38	D8	Cyto	0.39	3.513197009278443	0.006200000000000039	3.4153949541666666		0.051031606672520026
39	E8	Cyto	8.0	72.06557967750652	0.05952000000000002	6.618938252777778		0.4899034240561893
40	F8	Cyto	8.0	72.06557967750652	0.0631999999999997	7.354846543055555		0.5201931518876177
41	G8	Cyto	8.0	72.06557967750652	0.06512000000000029	7.400560220833333		0.5359964881474997
42	B9	Cyto	0.195	1.7565985046392214	0.006199999999999983	3.397672602777778		0.05103160667251957
43	C9	Cyto	0.195	1.7565985046392214	0.005720000000000003	3.3914699111111117		0.04708077260755046
44	D9	Cyto	0.195	1.7565985046392214	0.006120000000000014	3.412473369444445		0.05037313432835828
45	E9	Cyto	7.0	63.0573822178182	0.02400000000000002	5.24917484722222		0.19754170324846354
46	F9	Cyto	7.0	63.0573822178182	0.04447999999999963	5.540044193055556		0.3661106233538157
47	G9	Cyto	7.0	63.0573822178182	0.043320000000000025	5.4454340763888895		0.3565627743634766
48	B10	Cyto	0.0975	0.8782992523196107	0.006720000000000004	3.3650340430555556		0.05531167690956978
49	C10	Cyto	0.0975	0.8782992523196107	0.005599999999999994	3.3571942305555553		0.04609306409130807
50	D10	Cyto	0.0975	0.8782992523196107	0.006319999999999992	3.389479161111111		0.052019315188761954
51	E10	Cyto	6.0	54.0491847581299	0.015439999999999898	4.763222795833332		0.12708516242317727
52	F10	Cyto	6.0	54.0491847581299	0.021399999999999864	4.970496029166665		0.17614135206321205
53	G10	Cyto	6.0	54.0491847581299	0.021399999999999864	4.970434877777778		0.17614135206321205
54	B11	Cyto	0.0	0.0	0.007199999999999984	3.3541839180555555		0.05926251097453888
55	C11	Cyto	0.0	0.0	0.006120000000000014	3.3413122125000005		0.05037313432835828
56	D11	Cyto	0.0	0.0	0.006399999999999961	3.3614530805555556		0.052677787532923244
57	E11	Cyto	5.0	45.04098729844157	0.009479999999999988	4.39975887638889		0.07802897278314294
58	F11	Cyto	5.0	45.04098729844157	0.013800000000000034	4.468280519444444		0.11358647936786673
59	G11	Cyto	5.0	45.04098729844157	0.012599999999999945	4.455170691666667		0.10370939420544281
