## Supplementary tables 1-11 for "Asymmetrical dose-responses shape the evolutionary trade-off between antifungal resistance and nutrient use": S_table_11.csv

	Sc_FC_1	Sc_FC_2	Cn_FC_1	Cn_FC_2	Sc_CY_1	Sc_CY_2	Cn_CY_1	Cn_CY_2	Mutation cluster	Sc_FC_average	Cn_FC_average	Sc_CY_average	Cn_CY_average	sc_pos	sc_wt	cn_pos	cn_wt	diff_sc_fc	diff_sc_cy	diff_sc	val_FC	val_CY	spot_sc	spot_cn
3156	0.08987999999999996	0.09128000000000003	0.05479999999999996	0.054400000000000004	0.006800000000000028	0.007879999999999998	0.06372	0.06244000000000005	Front minima	0.09058	0.05459999999999998	0.007340000000000013	0.06308000000000002	152.0	W	155.0	W	0.03598000000000001	-0.05574000000000001	0.03598000000000001	0.1863999999999999	0.02182	1.0	0.5
3208	0.060799999999999965	0.06028000000000011	0.09343999999999997	0.09339999999999993	0.010120000000000129	0.010399999999999965	0.007399999999999962	0.006000000000000005	Front minima	0.06054000000000004	0.09341999999999995	0.010260000000000047	0.006699999999999984	154.0	E	157.0	E	-0.03287999999999991	0.003560000000000063	-0.03287999999999991	0.14894	0.0293599999999999	0.5	1.0
3249	0.07359999999999989	0.07447999999999988	0.06991999999999998	0.0709200000000001	0.009039999999999937	0.009879999999999889	0.021119999999999806	0.021160000000000068	Front minima	0.07403999999999988	0.07042000000000004	0.009459999999999913	0.021139999999999937	156.0	I	159.0	I	0.0036199999999998456	-0.011680000000000024	0.0036199999999998456	0.1588399999999998	0.0158799999999998	0.5	0.5
3250	0.06440000000000001	0.06315999999999988	0.06692000000000009	0.06668000000000007	0.022880000000000233	0.021600000000000064	0.02660000000000018	0.024480000000000057	Front minima	0.06377999999999995	0.06680000000000008	0.02224000000000015	0.025540000000000118	156.0	I	159.0	I	-0.0030200000000001337	-0.0032999999999999696	-0.0030200000000001337	0.1554600000000001	0.0212999999999999	0.5	0.5
3274	0.11119999999999997	0.10952000000000006	0.0969199999999999	0.09779999999999989	0.005919999999999981	0.005319999999999991	0.005300000000000027	0.005800000000000027	Nonsense-like	0.11036000000000001	0.09735999999999989	0.005619999999999986	0.005550000000000027	157.0	G	160.0	G	0.013000000000000123	6.999999999995898e-05	0.013000000000000123	0.20648	0.01174	1.0	1.0
3275	0.11248000000000014	0.11240000000000006	0.10163999999999995	0.10179999999999989	0.007720000000000005	0.009200000000000041	0.006680000000000019	0.006320000000000103	Nonsense-like	0.1124400000000001	0.10171999999999992	0.008460000000000023	0.006500000000000061	157.0	G	160.0	G	0.010720000000000174	0.0019599999999999618	0.010720000000000174	0.20662	0.0157799999999999	1.0	1.0
1915	0.05352000000000001	0.054200000000000026	0.10987999999999998	0.11151999999999984	0.07771999999999979	0.07952000000000004	0.004720000000000002	0.005080000000000029	Front minima	0.05386000000000002	0.11069999999999991	0.07861999999999991	0.0049000000000000155	93.0	M	96.0	M	-0.05683999999999989	0.0737199999999999	-0.05683999999999989	0.1370399999999998	0.0773599999999999	0.5	1.0
1921	0.07103999999999999	0.07240000000000002	0.10368	0.10368	0.013800000000000034	0.014000000000000012	0.005600000000000049	0.005400000000000016	Front minima	0.07172	0.10368	0.013900000000000023	0.005500000000000033	93.0	M	96.0	M	-0.03195999999999999	0.00839999999999999	-0.03195999999999999	0.15564	0.0423999999999999	0.5	1.0
2298	0.11288000000000009	0.11451999999999996	0.11468000000000012	0.11440000000000006	0.0043999999999999595	0.0043199999999999905	0.005719999999999947	0.00539999999999996	Nonsense-like	0.11370000000000002	0.11454000000000009	0.004359999999999975	0.005559999999999954	111.0	N	114.0	N	-0.0008400000000000629	-0.0011999999999999789	-0.0008400000000000629	0.2368400000000001	0.0167599999999998	1.0	1.0
2445	0.11332000000000009	0.1134799999999998	0.05147999999999997	0.05231999999999992	0.005640000000000089	0.006120000000000014	0.011839999999999962	0.01204000000000005	Nonsense-like	0.11339999999999995	0.051899999999999946	0.005880000000000052	0.011940000000000006	118.0	G	120.0	G	0.0615	-0.006059999999999954	0.0615	0.2305199999999998	0.0166	1.0	0.5
2534	0.1137999999999999	0.11499999999999999	0.1142000000000003	0.11571999999999982	0.0047199999999999465	0.0050000000000000044	0.0041200000000000125	0.0041999999999999815	Nonsense-like	0.11439999999999995	0.11496000000000006	0.0048599999999999755	0.004159999999999997	122.0	L	124.0	L	-0.000560000000000116	0.0006999999999999784	-0.000560000000000116	0.2285999999999999	0.00588	1.0	1.0
2536	0.1140000000000001	0.11452000000000018	0.11768	0.1180000000000001	0.006000000000000005	0.005360000000000031	0.006719999999999948	0.006199999999999983	Nonsense-like	0.11426000000000014	0.11784000000000006	0.005680000000000018	0.006459999999999966	122.0	L	124.0	L	-0.0035799999999999166	-0.0007799999999999474	-0.0035799999999999166	0.2471799999999999	0.00698	1.0	1.0
745	0.10607999999999995	0.10380000000000011	0.10248000000000013	0.10383999999999993	0.011319999999999997	0.01079999999999992	0.006919999999999982	0.005359999999999976	Nonsense-like	0.10494000000000003	0.10316000000000003	0.011059999999999959	0.006139999999999979	37.0	L	40.0	L	0.0017800000000000038	0.00491999999999998	0.0017800000000000038	0.22164	0.0163399999999999	1.0	1.0
788	0.04908000000000001	0.049879999999999924	0.05571999999999999	0.057399999999999896	0.09792000000000023	0.0955199999999996	0.02967999999999993	0.02947999999999995	WT-like	0.04947999999999997	0.056559999999999944	0.09671999999999992	0.02957999999999994	39.0	N	42.0	H	-0.007079999999999975	0.06713999999999998	-0.007079999999999975	0.1076999999999999	0.1165599999999997	0.0	0.5
1023	0.11231999999999998	0.11387999999999998	0.05840000000000001	0.05888000000000004	0.006280000000000008	0.005519999999999969	0.03888000000000025	0.03823999999999961	Nonsense-like	0.11309999999999998	0.058640000000000025	0.005899999999999989	0.03855999999999993	50.0	H	53.0	H	0.05445999999999995	-0.03265999999999994	0.05445999999999995	0.2210799999999999	0.0064199999999999	1.0	0.5
1410	0.0968	0.09848000000000012	0.09980000000000011	0.09823999999999988	0.016199999999999992	0.016079999999999983	0.006800000000000028	0.006400000000000017	Nonsense-like	0.09764000000000006	0.09902	0.016139999999999988	0.0066000000000000225	69.0	E	72.0	E	-0.0013799999999999368	0.009539999999999965	-0.0013799999999999368	0.2054599999999999	0.0145	1.0	1.0
1527	0.04960000000000009	0.05052000000000012	0.04859999999999998	0.04939999999999989	0.10227999999999993	0.10123999999999977	0.09248000000000012	0.09367999999999999	WT-like	0.050060000000000104	0.04899999999999993	0.10175999999999985	0.09308000000000005	74.0	L	77.0	V	0.001060000000000172	0.008679999999999799	0.001060000000000172	0.12538	0.1412200000000001	0.0	0.0
1770	0.06184000000000012	0.06220000000000003	0.07220000000000004	0.0726	0.012920000000000043	0.011079999999999979	0.009519999999999973	0.008480000000000043	Front minima	0.062020000000000075	0.07240000000000002	0.01200000000000001	0.009000000000000008	86.0	T	89.0	T	-0.010379999999999945	0.0030000000000000027	-0.010379999999999945			0.5	0.5
345	0.11260000000000003	0.11092000000000013	0.11168	0.11212	0.009240000000000026	0.006440000000000001	0.007520000000000082	0.007600000000000051	Nonsense-like	0.11176000000000008	0.1119	0.007840000000000014	0.007560000000000067	18.0	A	21.0	A	-0.00013999999999991797	0.00027999999999994696	-0.00013999999999991797	0.21594	0.0085	1.0	1.0
455	0.04899999999999993	0.04912000000000005	0.05139999999999989	0.049880000000000146	0.09939999999999993	0.10116000000000014	0.08400000000000007	0.08487999999999962	WT-like	0.04905999999999999	0.05064000000000002	0.10028000000000004	0.08443999999999985	23.0	A	26.0	L	-0.0015800000000000258	0.015840000000000187	-0.0015800000000000258	0.1030999999999999	0.1249599999999997	0.0	0.0
575	0.11099999999999977	0.11091999999999969	0.11139999999999994	0.11219999999999986	0.009519999999999973	0.006879999999999997	0.007519999999999971	0.007300000000000029	Nonsense-like	0.11095999999999973	0.1117999999999999	0.008199999999999985	0.00741	29.0	G	32.0	G	-0.0008400000000001739	0.0007899999999999852	-0.0008400000000001739	0.21842	0.01524	1.0	1.0
582	0.05464000000000002	0.053279999999999994	0.04947999999999997	0.04847999999999986	0.07931999999999961	0.0807199999999999	0.08868000000000009	0.08772000000000002	WT-like	0.05396000000000001	0.04897999999999991	0.08001999999999976	0.08820000000000006	29.0	G	32.0	G	0.0049800000000000955	-0.008180000000000298	0.0049800000000000955	0.12586	0.1044199999999999	0.0	0.0
opt	0.04747999999999997	0.047719999999999985	0.04799999999999982	0.048880000000000035	0.1000399999999999	0.10031999999999996	0.0968	0.0989199999999999	WT-like	0.047599999999999976	0.04843999999999993	0.10017999999999994	0.09785999999999995					-0.0008399999999999519	0.0023199999999999887	-0.0008399999999999519			0.0	0.0
4742	0.049919999999999964	0.04899999999999993			0.09660000000000002	0.0990000000000002			WT-like	0.04945999999999995		0.09780000000000011
delta	0.11663999999999985	0.11651999999999996			0.006279999999999952	0.00772000000000006			Nonsense-like	0.1165799999999999		0.007000000000000006											1.0	1.0
1778									Nonsense-like												0.2330000000000001	0.0157599999999999	1.0	1.0
1830									WT-like												0.12182	0.1187399999999999	0.0	0.5
1854									Front minima												0.17446	0.0149799999999998	0.5	1.0
1877									Nonsense-like												0.23648	0.0070599999999999	1.0	1.0
2967									WT-like												0.1408199999999999	0.1288599999999999	0.0	0.0
